# Structure-guided secretome analysis of gall-forming microbes offers insights into effector diversity and evolution

**DOI:** 10.1101/2024.09.03.609900

**Authors:** Soham Mukhopadhyay, Muhammad Asim Javed, Jiaxu Wu, Edel Pérez-López

## Abstract

Phytopathogens secrete effector molecules to manipulate host immunity and metabolism. Recent advances in structural genomics have identified fungal effector families whose members adopt similar folds despite sequence divergence, highlighting their importance in virulence and immune evasion. To extend the scope of comparative structure-guided analysis to more evolutionarily distant phytopathogens with similar lifestyles, we used AlphaFold2 to predict the 3D structures of the secretome from selected plasmodiophorid, oomycete, and fungal gall-forming pathogens. Clustering protein folds based on structural homology revealed species-specific expansions and a low abundance of known orphan effector families. We identified novel sequence-unrelated but structurally similar (SUSS) effector clusters, rich in conserved motifs such as ‘CCG’ and ‘RAYH’. We demonstrate that these motifs likely play a central role in maintaining the overall fold. We also identified a SUSS cluster adopting a nucleoside hydrolase-like fold conserved among various gall-forming microbes. Notably, ankyrin proteins (ANK) were significantly expanded in gall-forming plasmodiophorids, with most being highly expressed during clubroot disease, suggesting a role in pathogenicity. Subsequently, we screened ANK proteins against Arabidopsis immunity hubs using AlphaFold-Multimer and verified one of the positive results by Y2H and BiFC assays to show that the ankyrin effector PBTT_00818 targets host MPK3 and a zinc-binding dehydrogenase. These findings suggest a potential new mechanism in which ANK effectors target multiple host proteins involved in stress sensing, opening a novel avenue to study the role of ANK in host–pathogen interactions. Altogether, this study advances our understanding of secretome landscapes in gall-forming microbes and provides a valuable resource for broadening structural phylogenomic studies across diverse phytopathogens.
