## Supplementary material for "Structure-guided secretome analysis of gall-forming microbes offers insights into effector diversity and evolution": Table S2

### Sheet: Known_effector_families
Known fungal effectors searched in gall-forming secretomes investigated in this study
Effector family	PDB identifier			Reference- https://doi.org/10.1111/nph.18996
C2 like	5XMZ
DELD	PIIN_05872
FOLD	7T6A	7T69
LARS	6ZUS	7AD5
KP6	6QPK
MAX	5ZNG	6Q76
NTF2 like	6SGO
RALPH	6FMB
LWY	3ZR8	3ZRG
ToxA	1ZLD	2QVT	5OD4
Zn-binding	5VJJ	8V1J

### Sheet: 62_OCE
Known orphan effectors searched in gall-forming secretomes investigated in this study
Protein_id	Manual_community_assigned				Reference : https://www.nature.com/articles/s41467-023-40949-9
mgg_05764	AHRC
dreco1_kyk54007	AltA1
lema_t096760	atg
blgh_00316	Blugra1
cenge3_668273	BoNT
foxfo5176_374650	bubble
oidma1_175519	CheC
MAA_06766	ChitinaseA
foxfo5176_074782	CIP
lema_t109600	Copper Radical Oxidase
cenge3_699420	Crystallin-like toxin
mgg_09666	CT
scltri_008703	DotL
sscle06g055280	Dyn
foxfo5176_537284	FSA2
dreco1_kyk54464	g7941
oidma1_060979	Gnk2_KP4
oidma1_058941	helical1
bcin01p04970.1	HRip2
mgg_07390	hydrolase
M431DRAFT_098114	JAC_RHS_ALTA1
alalte1_113174	KP6
lema_t048320	Lipocalin
M431DRAFT_155368	LPMO
lema_t026900	Lysozyme
mgg_17266	MAX
alalte1_109291	membrane_prot
ZT3D7_G2829_SMQ47681	Msc_EutS
blgh_05353	NPC
dreco1_kyk57795	NTF2_CPE
ZT3D7_G4951_SMQ49800	PAFB
dreco1_kyk58406	Pb27
foxfo5176_398768	plastocyanin
sscle01g008440	PMMO
mgg_16562	PPPDE1
myrsul_006911	PR10_PYL
blgh_03172	RALPH
CPUR_07082	SIX3
myrsul_004166	SixA
M431DRAFT_098761	SPI
MAA_02679	subtilisin
myrsul_003914	Thioredoxin
MAA_09577	Tox3
lema_t021120	undet1
sscle01g005390	undet10
myrsul_006659	undet11
alalte1_110643	undet12
scltri_007290	undet13
oidma1_051358	undet14
blgh_04924	undet15
MAA_02754	undet16
mgg_08546	undet17
dreco1_kyk60380	undet2
ZT3D7_G4199_SMQ49048	undet3
myrsul_004264	undet4
sscle07g057000	undet5
foxfo5176_382364	undet6
M431DRAFT_510508	undet7
lema_t059970	undet18
pseudest1_07311	undet8
cenge3_662470	undet9
oidma1_184977	VioE
dreco1_kyk58626	Zuotin
