## Supplementary material for "Structure-guided secretome analysis of gall-forming microbes offers insights into effector diversity and evolution": Table S4

### Sheet: cluster_21
Species	Protein ID	Annotation
A. candida	A0A024FUV6	Inosine/uridine-preferring nucleoside hydrolase domain-containing protein
A. candida	A0A024FV66	Inosine/uridine-preferring nucleoside hydrolase domain-containing protein
A. candida	A0A024FVS6	Uncharacterized
A. candida	A0A024FXU1	Uncharacterized
A. candida	A0A024GE50	Inosine/uridine-preferring nucleoside hydrolase domain-containing protein
A. candida	A0A024GKG1	Inosine/uridine-preferring nucleoside hydrolase domain-containing protein
A. candida	A0A024GL77	Inosine/uridine-preferring nucleoside hydrolase domain-containing protein
A. candida	A0A024GRJ2	Inosine/uridine-preferring nucleoside hydrolase domain-containing protein
A. candida	A0A024GRR6	Inosine/uridine-preferring nucleoside hydrolase domain-containing protein
A. candida	A0A024GRX5	Inosine/uridine-preferring nucleoside hydrolase domain-containing protein
P. brassicae	PBTT_07479	Uncharacterized
P. brassicae	PBTT_09142	Uncharacterized
P. brassicae	PBTT_09143	Uncharacterized
U. maydis	UMAG_02826	Uncharacterized
U. maydis	UMAG_05814	NAD(P)-binding domain-containing protein

### Sheet: FoldSeek_Top2_hits
PBTT_09143
PDB100 database
Target	Description	Scientific Name	Prob.	Seq. Id.	E-Value	Score	Query Pos.	Target Pos.
2mas-assembly1_D	PURINE NUCLEOSIDE HYDROLASE WITH A TRANSITION STATE INHIBITOR	Crithidia fasciculata	1	9.7	1.15e-05	128	3-392 (393)	2-307 (313)
3fz0-assembly1_B	Inosine-Guanosine Nucleoside Hydrolase (IG-NH)	Trypanosoma brucei	1	11.5	4.36e-05	118	3-392 (393)	2-334 (338)
AFDB database
Target	Description	Scientific Name	Prob.	Seq. Id.	E-Value	Score	Query Pos.	Target Pos.
AF-Q8ZRY7-F1-model_v4	Non-specific ribonucleoside hydrolase RihC	Salmonella enterica subsp. enterica serovar Typhimurium str. LT2	1	11.5	2.06e-05	137	2-393 (393)	4-306 (306)
AF-P22564-F1-model_v4	Non-specific ribonucleoside hydrolase RihC	Escherichia coli K-12	1	11.6	7.36e-05	126	1-391 (393)	1-303 (304)
PBTT_07479
PDB100 database
Target	Description	Scientific Name	Prob.	Seq. Id.	E-Value	Score	Query Pos.	Target Pos.
3t8i-assembly1_D	Structural analysis of thermostable S. solfataricus purine-specific nucleoside hydrolase	Saccharolobus solfataricus P2	1	12.3	4.13e-08	235	3-378 (382)	3-304 (306)
8ctm-assembly1_A	Crystal structure of the nucleoside hydrolase from Leishmania donovani.	Leishmania donovani	1	10.6	5.65e-07	229	1-381 (382)	1-303 (306)
AFDB database
Target	Description	Scientific Name	Prob.	Seq. Id.	E-Value	Score	Query Pos.	Target Pos.
AF-A0A0G4IMQ1-F1-model_v4	Uncharacterized protein	Plasmodiophora brassicae	1	100	1.99e-43	1125	1-382 (382)	22-403 (403)
AF-A0A1M5NXZ3-F1-model_v4	Inosine-uridine nucleoside N-ribohydrolase	Ferrimonas marina	1	11.6	9.05e-09	289	3-377 (382)	27-353 (356)

### Sheet: AFDB_cluster
Uniprot ID	Organism	Uniprot Annotation	Length	Signal peptide			Uniprot ID	Organism	Uniprot Annotation	Length	Signal peptide
E3R0V3	Colletotrichum graminicola (strain M1.001 / M2 / FGSC 10212) (Maize anthracnose fungus) (Glomerella graminicola)	Uncharacterized protein	397				A0A024FUV6	Albugo candida	Inosine/uridine-preferring nucleoside hydrolase domain-containing protein	370	SIGNAL 1..24; /evidence="ECO:0000256|SAM:SignalP"
A0A135T0X0	Colletotrichum nymphaeae SA-01	Uncharacterized protein	400				A0A024FV66	Albugo candida	Inosine/uridine-preferring nucleoside hydrolase domain-containing protein	406	SIGNAL 1..24; /evidence="ECO:0000256|SAM:SignalP"
A0A484FJ78	Colletotrichum orbiculare (strain 104-T / ATCC 96160 / CBS 514.97 / LARS 414 / MAFF 240422) (Cucumber anthracnose fungus) (Colletotrichum lagenarium)	Uncharacterized protein	407	SIGNAL 1..21; /evidence="ECO:0000256|SAM:SignalP"			A0A024GE50	Albugo candida	Inosine/uridine-preferring nucleoside hydrolase domain-containing protein	391	SIGNAL 1..24; /evidence="ECO:0000256|SAM:SignalP"
N4USF2	Colletotrichum orbiculare (strain 104-T / ATCC 96160 / CBS 514.97 / LARS 414 / MAFF 240422) (Cucumber anthracnose fungus) (Colletotrichum lagenarium)	Uncharacterized protein	430				A0A024GKG1	Albugo candida	Inosine/uridine-preferring nucleoside hydrolase domain-containing protein	393	SIGNAL 1..24; /evidence="ECO:0000256|SAM:SignalP"
A0A135UUW9	Colletotrichum salicis	Uncharacterized protein	399				A0A024GL77	Albugo candida	Inosine/uridine-preferring nucleoside hydrolase domain-containing protein	365	SIGNAL 1..24; /evidence="ECO:0000256|SAM:SignalP"
A0A4R8T9H7	Colletotrichum sidae	Uncharacterized protein	429	SIGNAL 1..22; /evidence="ECO:0000256|SAM:SignalP"			A0A024GRJ2	Albugo candida	Inosine/uridine-preferring nucleoside hydrolase domain-containing protein	385	SIGNAL 1..24; /evidence="ECO:0000256|SAM:SignalP"
A0A4V3I1V7	Colletotrichum sidae	Uncharacterized protein	391				A0A024GRR6	Albugo candida	Inosine/uridine-preferring nucleoside hydrolase domain-containing protein	402	SIGNAL 1..24; /evidence="ECO:0000256|SAM:SignalP"
A0A135S7I6	Colletotrichum simmondsii	Uncharacterized protein	400				A0A024GRX5	Albugo candida	Inosine/uridine-preferring nucleoside hydrolase domain-containing protein	389	SIGNAL 1..24; /evidence="ECO:0000256|SAM:SignalP"
A0A4R8PNI6	Colletotrichum spinosum	Uncharacterized protein	429	SIGNAL 1..22; /evidence="ECO:0000256|SAM:SignalP"			F0WRA6	Albugo laibachii Nc14	AlNc14C211G8913 protein	382	SIGNAL 1..24; /evidence="ECO:0000256|SAM:SignalP"
A0A4R8Q018	Colletotrichum spinosum	Uncharacterized protein	391				F0W145	Albugo laibachii Nc14	AlNc14C412G11464 protein (AlNc14C6G824 protein)	403	SIGNAL 1..24; /evidence="ECO:0000256|SAM:SignalP"
A0A4R8QXV5	Colletotrichum trifolii	Uncharacterized protein	391				A0A834XYG7	Aphidius gifuensis	Inosine/uridine-preferring nucleoside hydrolase domain-containing protein	351
A0A4R8RV45	Colletotrichum trifolii	Uncharacterized protein	397				A0A7Y9TM44	Granulicella arctica	Inosine-uridine nucleoside N-ribohydrolase	333
V5EJX2	Kalmanozyma brasiliensis (strain GHG001) (Yeast) (Pseudozyma brasiliensis)	Uncharacterized protein	399	SIGNAL 1..22; /evidence="ECO:0000256|SAM:SignalP"			A0A3M6FMY7	Pseudomonas amygdali pv. sesami (Pseudomonas syringae pv. sesami)	Type III effector HopQ1	385
A0A077R0X6	Melanopsichium pennsylvanicum 4	Uncharacterized protein	411	SIGNAL 1..22; /evidence="ECO:0000256|SAM:SignalP"			A0A0P9U8W6	Pseudomonas savastanoi pv. glycinea (Pseudomonas syringae pv. glycinea)	Type III effector HopQ1	358
A0A077RCL5	Melanopsichium pennsylvanicum 4	Uncharacterized protein	411	SIGNAL 1..22; /evidence="ECO:0000256|SAM:SignalP"			A0A3M3HT41	Pseudomonas savastanoi pv. glycinea (Pseudomonas syringae pv. glycinea)	Type III effector HopQ1	359
W3VK12	Moesziomyces aphidis (Pseudozyma aphidis)	Uncharacterized protein	423	SIGNAL 1..31; /evidence="ECO:0000256|SAM:SignalP"			A0A3M3V3L9	Pseudomonas savastanoi pv. glycinea (Pseudomonas syringae pv. glycinea)	Type III effector HopQ1	338
A0A6A5C6U3	Naegleria fowleri (Brain eating amoeba)	Inosine/uridine-preferring nucleoside hydrolase domain-containing protein	426				A0A3M5SMB7	Pseudomonas savastanoi pv. glycinea (Pseudomonas syringae pv. glycinea)	Type III effector HopQ1	338
D2VE21	Naegleria gruberi (Amoeba)	Predicted protein	406				A0A8B3G5N9	Pseudomonas savastanoi pv. glycinea (Pseudomonas syringae pv. glycinea)	Type III effector HopQ1	377
A0A0G4IP88	Plasmodiophora brassicae (Clubroot disease agent)	Uncharacterized protein	411	SIGNAL 1..18; /evidence="ECO:0000256|SAM:SignalP"			F3CBA0	Pseudomonas savastanoi pv. glycinea str. race 4	Type III effector HopQ1	352
A0A0G4IP99	Plasmodiophora brassicae (Clubroot disease agent)	Uncharacterized protein	414	SIGNAL 1..18; /evidence="ECO:0000256|SAM:SignalP"			A0A084IKD7	Salinisphaera hydrothermalis (strain C41B8)	Inosine/uridine-preferring nucleoside hydrolase	374	SIGNAL 1..23; /evidence="ECO:0000256|SAM:SignalP"
A0A0G4IPB1	Plasmodiophora brassicae (Clubroot disease agent)	Uncharacterized protein	441				A0A423PW89	Salinisphaera japonica YTM-1	Nucleoside hydrolase	377	SIGNAL 1..26; /evidence="ECO:0000256|SAM:SignalP"
A0A5C3FP44	Pseudozyma antarctica (Yeast) (Candida antarctica)	Uncharacterized protein	423	SIGNAL 1..31; /evidence="ECO:0000256|SAM:SignalP"			A0A3A5J4F8	Salinisphaera sp. Q1T1-3	Nucleoside hydrolase	376	SIGNAL 1..22; /evidence="ECO:0000256|SAM:SignalP"
R9P7D8	Pseudozyma hubeiensis (strain SY62) (Yeast)	Uncharacterized protein	400	SIGNAL 1..22; /evidence="ECO:0000256|SAM:SignalP"			A0A2E5FUE6	Xanthomonadales bacterium	Nucleoside hydrolase	376
A0A6P8ASE0	Pyricularia grisea (Crabgrass-specific blast fungus) (Magnaporthe grisea)	Uncharacterized protein	391				A0A318SL76	Xylophilus ampelinus	Inosine-uridine preferring nucleoside hydrolase	385
A0A4P7NEG0	Pyricularia oryzae (Rice blast fungus) (Magnaporthe oryzae)	Uncharacterized protein	396
G4NAQ7	Pyricularia oryzae (strain 70-15 / ATCC MYA-4617 / FGSC 8958) (Rice blast fungus) (Magnaporthe oryzae)	Uncharacterized protein	396
L7J6W4	Pyricularia oryzae (strain P131) (Rice blast fungus) (Magnaporthe oryzae)	Uncharacterized protein	396
A0A4U7KXB8	Sporisorium graminicola	Uncharacterized protein	402	SIGNAL 1..22; /evidence="ECO:0000256|SAM:SignalP"
E7A152	Sporisorium reilianum (strain SRZ2) (Maize head smut fungus)	Uncharacterized protein	400	SIGNAL 1..22; /evidence="ECO:0000256|SAM:SignalP"
A0A2N8UDJ7	Sporisorium reilianum f. sp. reilianum	Uncharacterized protein	400	SIGNAL 1..22; /evidence="ECO:0000256|SAM:SignalP"
A0A0F7S5Z6	Sporisorium scitamineum	Uncharacterized protein	401	SIGNAL 1..22; /evidence="ECO:0000256|SAM:SignalP"
A0A317XP18	Testicularia cyperi	Uncharacterized protein	427	SIGNAL 1..25; /evidence="ECO:0000256|SAM:SignalP"
A0A1K0HDV3	Ustilago bromivora	Uncharacterized protein	405	SIGNAL 1..23; /evidence="ECO:0000256|SAM:SignalP"
I2FZQ7	Ustilago hordei (Barley covered smut fungus)	Uncharacterized protein	404	SIGNAL 1..23; /evidence="ECO:0000256|SAM:SignalP"
A0A0D1E2J4	Ustilago maydis (strain 521 / FGSC 9021) (Corn smut fungus)	Uncharacterized protein	399	SIGNAL 1..22; /evidence="ECO:0000256|SAM:SignalP"
A0A5C3E290	Ustilago trichophora	Uncharacterized protein	396	SIGNAL 1..22; /evidence="ECO:0000256|SAM:SignalP"
A0A5C3E5D1	Ustilago trichophora	Uncharacterized protein	395	SIGNAL 1..22; /evidence="ECO:0000256|SAM:SignalP"

### Sheet: Seq_identity_matrix
	PBTT_07479	PBTT_09143	UMAG_02826	BN9_134020	HopQ1	melano_A0A077RCL5	sporo_A0A0F7S5Z6	tessticula_A0A317XP18	colletro_N4USF2
PBTT_07479	100	15	19	7	17	15	5	19	13
PBTT_09143	15	100	23	11	7	23	22	23	20
UMAG_02826	19	23	100	4	8	48	51	40	25
BN9_134020	7	11	4	100	8	7	6	7	15
HopQ1	17	7	8	8	100	12	4	16	10
melano_A0A077RCL5	15	23	48	7	12	100	45	35	27
sporo_A0A0F7S5Z6	5	22	51	6	4	45	100	36	23
tessticula_A0A317XP18	19	23	40	7	16	35	36	100	26
colletro_N4USF2	13	20	25	15	10	27	23	26	100
