## Supplementary material for "Structure-guided secretome analysis of gall-forming microbes offers insights into effector diversity and evolution": Table S5

### Sheet: Feuil1
Pairwise Structural homology score (TMScore) matrix														Pairwise Sequence Identity score (%) matrix
	Mig1	UMAG_00558	UMAG_01298	UMAG_01299	UMAG_01300	UMAG_01301	UMAG_01302	UMAG_10418	UMAG_12215	UMAG_12216	UMAG_12257	UMAG_12258			UMAG_01300	UMAG_00558	UMAG_01298	UMAG_01301	UMAG_10418	UMAG_01299	UMAG_01297	UMAG_12258	UMAG_01302	UMAG_12257	Mig1	UMAG_12215	UMAG_12216
Mig1	1	0.57077	0.5515	0.55463	0.52577	0.50947	0.55358	0.55203	0.74094	0.65802	0.54108	0.58915		UMAG_01300	100	21	16	25	21	17	18	24	23	21	15	1	13
UMAG_00558	0.57077	1	0.6424	0.6526	0.76194	0.72114	0.87393	0.6747	0.50524	0.47686	0.64888	0.71053		UMAG_00558	21	100	17	24	16	16	18	17	31	20	7	7	3
UMAG_01298	0.5515	0.6424	1	0.73212	0.69804	0.69954	0.64098	0.64134	0.537	0.47454	0.63164	0.74527		UMAG_01298	16	17	100	16	20	18	29	17	20	21	18	7	8
UMAG_01299	0.55463	0.6526	0.73212	1	0.70395	0.70468	0.61072	0.63256	0.51158	0.46976	0.63477	0.7057		UMAG_01301	25	24	16	100	17	22	18	23	23	17	18	16	14
UMAG_01300	0.52577	0.76194	0.69804	0.70395	1	0.81579	0.72932	0.68579	0.49682	0.46717	0.68092	0.71823		UMAG_10418	21	16	20	17	100	16	14	20	21	27	16	10	7
UMAG_01301	0.50947	0.72114	0.69954	0.70468	0.81579	1	0.70745	0.62914	0.49009	0.45863	0.62408	0.71578		UMAG_01299	17	16	18	22	16	100	19	22	21	17	19	4	13
UMAG_01302	0.55358	0.87393	0.64098	0.61072	0.72932	0.70745	1	0.63999	0.49086	0.44049	0.62697	0.71217		UMAG_01297	18	18	29	18	14	19	100	16	16	8	16	12	13
UMAG_10418	0.55203	0.6747	0.64134	0.63256	0.68579	0.62914	0.63999	1	0.51263	0.48006	0.76588	0.66932		UMAG_12258	24	17	17	23	20	22	16	100	20	18	15	10	12
UMAG_12215	0.74094	0.50524	0.537	0.51158	0.49682	0.49009	0.49086	0.51263	1	0.6631	0.50059	0.52674		UMAG_01302	23	31	20	23	21	21	16	20	100	21	18	14	12
UMAG_12216	0.65802	0.47686	0.47454	0.46976	0.46717	0.45863	0.44049	0.48006	0.6631	1	0.46002	0.48586		UMAG_12257	21	20	21	17	27	17	8	18	21	100	16	0	10
UMAG_12257	0.54108	0.64888	0.63164	0.63477	0.68092	0.62408	0.62697	0.76588	0.50059	0.46002	1	0.64871		Mig1	15	7	18	18	16	19	16	15	18	16	100	19	25
UMAG_12258	0.58915	0.71053	0.74527	0.7057	0.71823	0.71578	0.71217	0.66932	0.52674	0.48586	0.64871	1		UMAG_12215	1	7	7	16	10	4	12	10	14	0	19	100	20
UMAG_01297	0.54639	0.61445	0.77888	0.65863	0.64529	0.64028	0.60388	0.60228	0.50608	0.46829	0.58062	0.69817		UMAG_12216	13	3	8	14	7	13	13	12	12	10	25	20	100
