## Supplementary material for "Structure-guided secretome analysis of gall-forming microbes offers insights into effector diversity and evolution": Table S6

### Sheet: Sheet1
	Gene	axenic	1 dpi	2 dpi	4 dpi	6 dpi	8 dpi	12 dpi		dpi =days-post-infection			Data downloaded from - https://doi.org/10.1105%2Ftpc.17.00764
	Mig1/UMAG_03223/KIS68649.1	0.135217	840.325	4542.27	5691.71	4846.86	3772.05	1814.9
	UMAG_00558	0.150925	337.729	1178.67	980.15	516.089	296.17	150.035
Genomic cluster 1	UMAG_01297	0.434599	1263.77	5632.39	9586.66	17754.4	25279.8	14540.8
	UMAG_01298	0	5.784	37.2858	126.597	172.242	205.91	125.437
	UMAG_01299	0.0306152	215.864	616.667	321.203	381.104	421.65	284.804
	UMAG_01300	0.0153076	195.335	463.635	129.851	52.2066	25.5247	33.2189
	UMAG_01301	0.0153076	397.54	1001.59	299.183	177.634	116.72	80.6579
	UMAG_01302	0.199798	483.312	2775.2	3022.42	2426.6	1822.72	1303.17
	UMAG_10418	0.0765381	616.49	6316.72	8937.32	4793.24	2279.18	1010.99
Genomic cluster 2	UMAG_12215	0.0153076	237.452	1065.48	1347.91	1003.64	1034.41	542.804
	UMAG_12216	0.122461	858.81	5386.45	5180.4	4138.83	3287.29	1514.58
Genomic cluster 3	UMAG_12257	0.0612305	705.901	4400.71	2265.41	1076.21	543.084	330.739
	UMAG_12258	0.0153076	281.728	300.837	874.234	1678.51	1845.67	810.545
