## Supplementary material for "Structure-guided secretome analysis of gall-forming microbes offers insights into effector diversity and evolution": Table S8

### Sheet: Seq_cluster
Seq cluster 1	PBTT_09645	PBTT_00937	PBTT_10515	PBTT_07313	PBTT_06110	PBTT_07485	PBTT_09893	PBTT_09470	PBTT_09822	PBTT_07912	PBTT_09659	PBTT_06985	PBTT_09611	PBTT_09658	PBTT_08875	PBTT_04511	PBTT_09514	PBTT_04891	PBTT_09490	PBTT_09508	PBTT_08343	PBTT_02721	PBTT_09503	PBTT_10235	PBTT_01737	PBTT_09464	PBTT_08342	PBTT_04956	PBTT_02729	PBTT_08344	PBTT_09686	PBTT_04023	PBTT_08765	PBTT_05128	PBTT_03594	PBTT_09517	PBTT_09682	PBTT_08390	PBTT_02656	A0A0H5R5H7	poly_jg4346.t1	PBTT_06661	PBTT_10184	PBTT_03965	PBTT_09662
Seq cluster 2	A0A507BZL2	A0A507BIZ2	A0A507CJG7	A0A507D4J1	A0A507BRH6	A0A507C920	A0A507CLS2	A0A507CCD5	A0A507C7B3	A0A507CB01	A0A507CGX0	A0A507CPF3	A0A507D4T3	A0A507D4R5	A0A507CFX0	A0A507CXI7	A0A507CRX6	A0A507CWI2	A0A507C7P0	A0A507CN25	A0A507CJA8	A0A507CC72	A0A507CBQ4	A0A507CMG5	A0A507CL39	A0A507CN20	A0A507C7S6	A0A507C2D3	A0A507C7X3	A0A507C8X9	A0A507C8B0	A0A507CNJ3	A0A507CQG0	A0A507DDD0	A0A507CRJ3	A0A507C9S6	A0A507BX94	A0A507CK02	A0A507CBU1	A0A507CHR3	A0A507C6G2	A0A507CIK2	A0A507CAM2
Seq cluster 3	A0A0H5QFS7	A0A0H5QQ03	A0A0H5QYZ5	A0A0H5QY96	A0A0H5QYW1	A0A0H5QYB0	A0A0H5QZ37	A0A0H5RAU6	A0A0H5QY44	A0A0H5REB2	A0A0H5QYB6	A0A0H5QYW6	A0A0H5QYY6	A0A0H5REC2	A0A0H5QYY0	A0A0H5QYA5	A0A0H5QYB9	A0A0H5QLL2	A0A0H5QZ53	A0A0H5REH8	A0A0H5QUY0	A0A0H5QYB4	A0A0H5QY53	A0A0H5R493	A0A0H5QYA0	A0A0H5QY48	A0A0H5QY58	A0A0H5QZ10	A0A0H5QU31
Seq cluster 4	PBTT_02532	A0A0H5RB82	poly_jg2255.t1	PBTT_02712	A0A0H5QHT1	A0A507DDU3	PBTT_02571	KIS67053.1	R4X7E7	A0A0H5R4V6	A0A507D3A6	UMAG_11908	poly_jg5180.t1	UMAG_02597	A0A507CR44	PBTT_03552	UMAG_02178	UMAG_00064	R4XBT1	A0A0H5QH04	R4X6J8	A0A507CNW3	A0A507CNX1	UMAG_11569	UMAG_05097	R4X7E2	UMAG_03860	poly_jg1996.t1
Seq cluster 5	A0A507C205	A0A507CWA5	A0A507D1L5	A0A507CTF4	A0A507D1U6	A0A507D1K5	A0A507CTJ5	A0A507C271	A0A507CTC8	A0A507CWE5	A0A507CKI2	A0A507D6M0	A0A507D4L1	A0A507D6F0	A0A507CYL6	A0A507DG45	A0A507DE29	A0A507CQR9	A0A507DDU1	A0A507D3C0	A0A507D622	A0A507CWJ4
Seq cluster 6	A0A0H5R0B5	A0A0H5QZL4	A0A0H5R0B4	A0A0H5QZL8	A0A0H5R0A5	A0A0H5QZK9	A0A0H5R0B8	A0A0H5RFG5	A0A0H5QZK1	A0A0H5R0B0	A0A0H5QHC6	A0A0H5R5N9	A0A0H5RFI5	A0A0H5QKK6	A0A0H5QSR8	A0A0H5QU67	A0A0H5QZT6	A0A0H5QX89	A0A0H5QXY3	A0A0H5QZJ2	A0A0H5R090
Seq cluster 7	PBTT_01974	A0A0H5R6K5	PBTT_02028	PBTT_07813	PBTT_07449	PBTT_06706	PBTT_02904	poly_jg9200.t1	PBTT_05916	PBTT_07741	A0A0H5R3X7	poly_jg1324.t1	A0A0H5RCT3	A0A0H5RKJ1	PBTT_02776	poly_jg4500.t1	PBTT_02777	poly_jg4501.t1	PBTT_02775	UMAG_01788
Seq cluster 8	A0A507CKR0	A0A507CQD0	A0A507C577	A0A507CFY3	A0A507D008	A0A507DGW5	A0A507D3N2	A0A507C8U9	A0A507CCF9	A0A507CM14	A0A507D256	A0A507DGV9	A0A507CWY5	A0A507CB50	A0A507D1N4	A0A507CEF2	A0A507CY17	A0A507DJ26	A0A507DDZ3	A0A507D3F8
Seq cluster 9	A0A024GC47	PBTT_09986	A0A507CHX3	poly_jg7577.t1	R4XBW1	UMAG_01886	PBTT_01084	poly_jg7732.t1	UMAG_04641	UMAG_03975	poly_jg3522.t1	R4XIL6	KIS67893.1	A0A0H5QZK3	A0A0H5REI1	PBTT_02400	R4XFY1	KIS70733.1
Seq cluster 10	PBTT_00258	PBTT_00259	PBTT_08076	PBTT_04679	PBTT_06059	PBTT_06060	PBTT_04706	PBTT_06480	poly_jg9438.t1	PBTT_02708	PBTT_08372	PBTT_03252	PBTT_06061	PBTT_06479	PBTT_02756	PBTT_10076	PBTT_02709
Seq cluster 11	A0A0H5QX53	A0A0H5QY50	A0A0H5QY45	A0A0H5QX98	A0A0H5QX63	A0A0H5RDF0	A0A0H5QXV1	A0A0H5QXB0	A0A0H5QX58	A0A0H5RDF5	A0A0H5RDE4	A0A0H5QXA2	A0A0H5QXV7	A0A0H5QXU5	A0A0H5RFR4	A0A0H5R816	A0A0H5RA53
Seq cluster 12	A0A507BQ27	A0A507CKF7	A0A507CFR4	A0A507BSV9	A0A507CQV2	A0A507BYS7	A0A507CNT0	A0A507C7N9	A0A507CG78	A0A507DNW4	A0A507CNV6	A0A507CLB9	A0A507DBR0	A0A507CX41	A0A507D1S2	A0A507C3D3	A0A507CH73
Seq cluster 13	A0A507BLL9	A0A507CGQ5	A0A507CZW7	A0A507CJL1	A0A507D3F0	A0A507CZ68	A0A507CBU2	A0A507C5F5	A0A507CJC1	A0A507DDZ7	A0A507CBP2	A0A507CRK4	A0A507CKT4	A0A507CLP1	A0A507CNE1	A0A507CTM2
Seq cluster 14	A0A0H5RI86	A0A0H5R2M9	A0A0H5RIB8	A0A0H5R3M9	A0A0H5R3P9	A0A0H5R2H2	A0A0H5R3I9	A0A0H5R3A9	A0A0H5R399	A0A0H5RI91	A0A0H5R3J5	A0A0H5R2H6	A0A0H5R2I9	A0A0H5R3E2
Seq cluster 15	poly_jg1393.t1	poly_jg7454.t1	poly_jg8991.t1	poly_jg9699.t1	poly_jg2335.t1	poly_jg6134.t1	poly_jg9741.t1	poly_jg448.t1	poly_jg3185.t1	poly_jg8912.t1	poly_jg7511.t1	poly_jg4818.t1	poly_jg8987.t1
Seq cluster 16	A0A507CTB0	A0A507D918	A0A507CSI1	A0A507CGZ3	A0A507D8W7	A0A507CLM2	A0A507DB72	A0A507CRQ6	A0A507CY60	A0A507D0R3	A0A507CZI8	A0A507CRD3	A0A507CS96
Seq cluster 17	A0A507BH00	A0A507CNR8	A0A507CQV8	A0A507C085	A0A507CT39	A0A507BS68	A0A507D8J1	A0A507CNS7	A0A507CEF9	A0A507CN72	A0A507CKP6	A0A507DB80	A0A507CYR0
Seq cluster 18	A0A507BW31	A0A507BR10	A0A507CQ31	A0A507CQ38	A0A507CLZ2	A0A507CFS2	A0A507D1B8	A0A507CQ33	A0A507CY85	A0A507CQ23	A0A507CQ81	A0A507BZ84	A0A507CV42
Seq cluster 19	PBTT_00149	PBTT_03683	PBTT_04328	PBTT_02432	PBTT_09974	A0A0H5R421	A0A0H5QL83	PBTT_01546	poly_jg4788.t1	UMAG_00330	R4X859	A0A507CWG1
Seq cluster 20	A0A507CI34	A0A507DD61	A0A507CU12	A0A507DBR7	A0A507D988	A0A507C8H7	A0A507BP20	A0A507CUA1	A0A507DCE2	A0A507D2G7	A0A507DD70	A0A507CME7
Seq cluster 21	A0A507C545	A0A507DHZ0	A0A507CP43	UMAG_05964	R4XPL0	UMAG_00182	R4XMV5	UMAG_11540	R4XAT3	UMAG_06071	UMAG_00154	UMAG_04247
Seq cluster 22	A0A024FZQ6	A0A024GVE2	A0A024G648	A0A024G5X0	A0A024G6S6	A0A024G5G8	A0A024G6B3	A0A024GBH6	A0A024GKG6	A0A024G5P0	A0A024GKQ3
Seq cluster 23	PBTT_03654	PBTT_06909	PBTT_06911	PBTT_08962	PBTT_10275	PBTT_05016	PBTT_10327	PBTT_10164	PBTT_08984	PBTT_07772	PBTT_09289
Seq cluster 24	A0A024G109	A0A024GUF5	R4XK89	KIS71803.1	R4X9S4	UMAG_00876	A0A024GNW5	KIS67261.1	UMAG_05550	R4XD65
Seq cluster 25	A0A507CPQ2	A0A507DIM6	A0A507DJ86	A0A507CZ25	A0A507DIX9	A0A507CUC4	A0A507D230	UMAG_00638	UMAG_01143	UMAG_11922
Seq cluster 26	PBTT_03624	PBTT_03625	poly_jg9517.t1	PBTT_03948	poly_jg7047.t2	PBTT_05450	A0A507CRA2	A0A507CAQ2	A0A507CQU6	A0A0H5QUJ0
Seq cluster 27	poly_jg9746.t1	poly_jg5377.t1	poly_jg5814.t1	poly_jg10070.t1	poly_jg4247.t1	poly_jg10071.t1	poly_jg10207.t1	poly_jg9577.t1	poly_jg1235.t1	poly_jg1233.t1
Seq cluster 28	A0A507BM18	A0A507D8E8	A0A507D819	A0A507CXP3	A0A507D2Z9	A0A507CVI0	A0A507CZI5	A0A507D369	A0A507CXH4	A0A507CJ70
Seq cluster 29	A0A507CDG9	A0A507CZV5	A0A507DA00	A0A507DC78	A0A507CVE7	A0A507CZX0	A0A507CPC0	A0A507D073	A0A507CL57	A0A507DA78
Seq cluster 30	A0A024GVU8	poly_jg2761.t1	A0A0H5RPH5	A0A0H5RRQ3	PBTT_01722	A0A0H5R4P0	PBTT_02208	UMAG_10068	A0A024GP97
Seq cluster 31	A0A024FWW3	A0A024FVS7	A0A024FUU8	A0A024FXJ2	A0A024GIJ9	A0A024FY20	A0A024GRC7	A0A024GS90	A0A024GSI5
Seq cluster 32	A0A024G4D2	A0A024G4X7	UMAG_05861	UMAG_11111	PBTT_08517	A0A507D121	A0A507D113	UMAG_05548	A0A507D791
Seq cluster 33	A0A024GAD9	poly_jg5863.t1	PBTT_00819	poly_jg5864.t1	PBTT_04427	A0A024GJP0	PBTT_08913	PBTT_04661	poly_jg36.t1
Seq cluster 34	PBTT_00251	PBTT_09408	A0A0H5QQG0	poly_jg9782.t1	PBTT_04381	A0A0H5QRR4	poly_jg9427.t1	PBTT_06721	A0A0H5QPH5
Seq cluster 35	poly_jg1628.t1	poly_jg10179.t1	poly_jg2176.t1	poly_jg8119.t1	poly_jg4456.t1	poly_jg5535.t1	poly_jg4184.t1	poly_jg356.t1	poly_jg354.t1
Seq cluster 36	poly_jg423.t1	poly_jg460.t1	poly_jg5380.t1	poly_jg2324.t1	poly_jg9565.t2	poly_jg9565.t1	poly_jg9976.t1	poly_jg7446.t1	poly_jg9823.t1
Seq cluster 37	poly_jg7517.t1	poly_jg2656.t1	poly_jg8135.t1	poly_jg8973.t1	poly_jg3326.t1	poly_jg2590.t1	poly_jg5417.t1	poly_jg7440.t1	poly_jg8851.t1
Seq cluster 38	A0A0H5QEX9	A0A0H5RE82	A0A0H5R3L3	A0A0H5R4H2	A0A0H5QGC8	A0A0H5R456	A0A0H5QN61	A0A0H5R3U9	A0A0H5QLU7
Seq cluster 39	A0A0H5QG54	A0A0H5RCB4	A0A0H5RED1	A0A0H5R3Z3	A0A0H5R1P3	A0A0H5R0Z8	A0A0H5R0Z3	A0A0H5RGR7	A0A0H5RJF5
Seq cluster 40	A0A507C8C0	A0A507CXA0	A0A507CBV0	A0A507D211	A0A507D862	A0A507CLP9	A0A507CX49	A0A507CRL6	A0A507CLH8
Seq cluster 41	A0A024G9A0	R4XAT8	KIS69929.1	A0A507CW33	A0A0H5R4L5	poly_jg1064.t1	A0A0H5QQM1	poly_jg2893.t1
Seq cluster 42	A0A024FTD0	A0A024FV48	A0A024FVU0	A0A024FTQ3	A0A024FX29	A0A024FUF8	A0A024GHX2	A0A024G4W5
Seq cluster 43	A0A024FTM3	A0A024FU58	A0A024GKL2	A0A024GKI4	A0A024FV15	A0A024FV86	A0A024FUJ8	A0A024FWQ2
Seq cluster 44	A0A024GIZ8	poly_jg3145.t1	PBTT_08448	poly_jg3144.t1	PBTT_08465	PBTT_08855	UMAG_02111	A0A507CI32
Seq cluster 45	A0A0H5QZL6	A0A0H5RCC9	A0A0H5QYD2	A0A0H5QZ27	A0A0H5QYC4	A0A0H5QZK8	A0A0H5QXZ2	A0A0H5RAW3
Seq cluster 46	PBTT_04879	poly_jg3385.t1	A0A0H5QI92	A0A0H5QJ92	R4XD45	poly_jg6363.t1	A0A0H5QGN1	A0A0H5R031
Seq cluster 47	poly_jg5340.t1	poly_jg52.t1	poly_jg9167.t1	poly_jg6044.t1	poly_jg2231.t1	poly_jg9389.t1	poly_jg9825.t1	poly_jg10081.t1
Seq cluster 48	poly_jg3628.t1	poly_jg8343.t1	poly_jg8294.t1	poly_jg9247.t1	poly_jg9444.t1	poly_jg8295.t1	poly_jg5964.t1	poly_jg2646.t1
Seq cluster 49	A0A0H5QL79	A0A0H5R580	A0A0H5QM48	A0A0H5R3S3	A0A0H5QZD3	A0A0H5QZS9	A0A0H5QWN6	A0A0H5QZ61
Seq cluster 50	A0A507BZY6	A0A507DBT9	A0A507D2V5	A0A507D3C5	A0A507D2Q3	A0A507CSJ4	A0A507D372	A0A507D360
Seq cluster 51	A0A507C2K7	A0A507CQS0	A0A507D029	A0A507CJ36	A0A507CZ44	A0A507CH43	A0A507D6E0	A0A507D2E0
Seq cluster 52	A0A024GA39	A0A024GKR4	A0A024GKN8	A0A024GLV4	A0A024GKM7	A0A024GQ10	A0A024GR98
Seq cluster 53	A0A024FTK4	A0A024FWD0	A0A024FVM3	A0A024GJX8	A0A024GJC9	A0A024GKR9	A0A024FWW7
Seq cluster 54	A0A024FU20	A0A024GMN4	A0A024FUJ7	A0A024GSW7	A0A024FX58	A0A024FWH3	A0A024FWF6
Seq cluster 55	A0A507DFT1	UMAG_06428	R4XG21	R4X8I6	UMAG_04282	R4XJU4	UMAG_03382
Seq cluster 56	PBTT_00954	PBTT_06152	PBTT_02565	PBTT_02541	A0A0H5QKG4	PBTT_04808	PBTT_09457
Seq cluster 57	PBTT_01934	poly_jg4759.t1	PBTT_02243	PBTT_08987	A0A0H5QVP8	A0A0H5QMT8	PBTT_09739
Seq cluster 58	PBTT_02143	poly_jg8501.t1	PBTT_09139	poly_jg8881.t1	poly_jg5201.t1	PBTT_02207	poly_jg7251.t1
Seq cluster 59	PBTT_05526	A0A0H5R403	A0A0H5R1Q4	A0A0H5QW13	A0A0H5R1S8	A0A0H5R1T3	A0A0H5R117
Seq cluster 60	PBTT_04688	A0A0H5QVK8	A0A0H5QGH7	A0A0H5RBS7	A0A0H5RBS1	A0A0H5QW20	A0A0H5QVM4
Seq cluster 61	PBTT_02789	PBTT_07693	PBTT_07690	PBTT_07582	PBTT_06401	PBTT_07583	PBTT_10204
Seq cluster 62	PBTT_04627	PBTT_04628	PBTT_08083	PBTT_08084	PBTT_08087	PBTT_05777	PBTT_05776
Seq cluster 63	PBTT_05939	PBTT_05948	A0A0H5QQ93	poly_jg7840.t2	A0A0H5RVT4	poly_jg7865.t1	PBTT_06342
Seq cluster 64	PBTT_09820	poly_jg2650.t1	poly_jg2664.t1	poly_jg2965.t1	poly_jg2649.t1	poly_jg2662.t1	poly_jg2655.t1
Seq cluster 65	poly_jg8965.t1	poly_jg9507.t1	poly_jg6167.t1	poly_jg26.t1	poly_jg8975.t1	poly_jg7536.t1	poly_jg3564.t1
Seq cluster 66	A0A507DDA0	A0A507C8K6	A0A507CQR6	A0A507CPP9	A0A507CQM3	A0A507D3N5	A0A507D3S0
Seq cluster 67	A0A507BZP2	A0A507CX08	A0A507CXW2	A0A507CWG8	A0A507CWB2	A0A507CWL3	A0A507DG65
Seq cluster 68	A0A507C1R2	A0A507CSP7	A0A507D5B9	A0A507CF36	A0A507D5G2	A0A507D1W8	A0A507D5Q7
Seq cluster 69	A0A507D0R9	A0A507CRA0	A0A507CYK6	A0A507CZE8	A0A507CYA5	A0A507CLY4	A0A507CIC9
Seq cluster 70	R4X6X6	UMAG_10975	UMAG_00102	R4X974	UMAG_05704	UMAG_15089	UMAG_05528
Seq cluster 71	UMAG_03614	UMAG_05633	UMAG_02072	UMAG_06440	UMAG_00598	UMAG_12316	UMAG_00072
Seq cluster 72	A0A024GCW0	A0A507DB46	KIS70637.1	poly_jg3538.t1	R4XCJ2	UMAG_01014
Seq cluster 73	A0A024GV30	PBTT_08053	A0A507D2S2	R4XDD6	poly_jg7663.t1	poly_jg7663.t2
Seq cluster 74	A0A024FT20	A0A024FXJ4	A0A024GTT4	A0A507D859	A0A507D7R4	A0A507D877
Seq cluster 75	A0A024FTE8	A0A024G590	A0A024G4U0	A0A024G557	KIS69158.1	A0A024G5F3
Seq cluster 76	A0A024FTI6	A0A024GLU1	A0A024FUU6	A0A024GI54	A0A024GIV5	A0A024GIA8
Seq cluster 77	A0A024GRR6	A0A024GL77	A0A024GKG1	A0A024GRJ2	A0A024GRX5	A0A024GE50
Seq cluster 78	A0A024G275	R4XB27	KIS72025.1	UMAG_06075	KIS67988.1	R4XBF7
Seq cluster 79	A0A024GM31	A0A024GNL0	A0A024GN42	A0A024GTA6	A0A024GMD2	UMAG_03880
Seq cluster 80	PBTT_00579	PBTT_00593	poly_jg3792.t1	PBTT_02610	poly_jg3910.t1	poly_jg7965.t1
Seq cluster 81	PBTT_01547	PBTT_06382	A0A0H5RB81	poly_jg3668.t1	poly_jg4363.t1	A0A0H5QUY9
Seq cluster 82	PBTT_01696	PBTT_01697	PBTT_01698	PBTT_01699	PBTT_07850	PBTT_01700
Seq cluster 83	PBTT_02914	A0A507D286	poly_jg2537.t1	UMAG_10006	R4XMF0	PBTT_04144
Seq cluster 84	PBTT_03952	A0A0H5RCC5	PBTT_05659	poly_jg1948.t1	A0A0H5RCL4	A0A0H5RQE3
Seq cluster 85	PBTT_03954	poly_jg2040.t1	A0A0H5QJ44	A0A0H5RTF1	poly_jg2069.t1	PBTT_10397
Seq cluster 86	PBTT_04386	poly_jg5979.t1	PBTT_06636	poly_jg1697.t1	A0A0H5RDW9	poly_jg9878.t1
Seq cluster 87	PBTT_04863	PBTT_10062	PBTT_10089	PBTT_10081	PBTT_10110	PBTT_06631
Seq cluster 88	PBTT_05773	PBTT_06000	PBTT_06001	poly_jg9274.t1	R4XFA3	R4XK37
Seq cluster 89	poly_jg4001.t1	poly_jg6535.t1	poly_jg6535.t2	poly_jg663.t1	poly_jg4084.t1	poly_jg8957.t1
Seq cluster 90	poly_jg2167.t1	poly_jg9589.t1	poly_jg781.t1	poly_jg9461.t1	poly_jg6288.t1	poly_jg4029.t1
Seq cluster 91	poly_jg4082.t1	poly_jg4082.t2	poly_jg6537.t1	poly_jg6290.t1	poly_jg9951.t1	poly_jg9538.t1
Seq cluster 92	A0A0H5R3M3	A0A0H5RGM5	A0A0H5R3H4	A0A0H5RJ72	A0A0H5R0T8	A0A0H5QL55
Seq cluster 93	A0A0H5QGD8	A0A0H5QI48	A0A0H5R0E8	A0A0H5RJF9	A0A0H5R9A5	A0A0H5R9G1
Seq cluster 94	A0A0H5QGF7	A0A0H5R9G5	A0A0H5R3L8	A0A0H5R517	A0A0H5QHA3	A0A0H5R7E0
Seq cluster 95	A0A0H5QK59	UMAG_02921	UMAG_00961	UMAG_06162	UMAG_10474	UMAG_00309
Seq cluster 96	A0A507DD24	A0A507CJ21	A0A507CIF3	A0A507CCX2	A0A507DHB3	A0A507DH90
Seq cluster 97	A0A507C8G6	A0A507C922	A0A507DIP3	A0A507CH33	A0A507CME3	A0A507DI13
Seq cluster 98	A0A507CVI9	A0A507CLL0	A0A507DGM1	A0A507DDI4	A0A507DC94	A0A507D330
Seq cluster 99	A0A507CSR3	R4XHE9	R4X6Q6	UMAG_05562	R4X8N9	UMAG_00723
Seq cluster 100	UMAG_03615	UMAG_11554	UMAG_04044	UMAG_03246	UMAG_11112	UMAG_03551
Seq cluster 101	A0A024FTB6	A0A507DMC0	PBTT_05403	A0A0H5R504	poly_jg705.t1
Seq cluster 102	A0A024FTD4	A0A024GFS3	R4XCF1	UMAG_01640	R4XHW1
Seq cluster 103	A0A024FVF1	A0A024G9B6	A0A024G985	A0A024G8N3	A0A024G998
Seq cluster 104	A0A024FWB9	A0A024GN70	A0A024FX65	A0A024GMM0	A0A024GM69
Seq cluster 105	A0A024G828	PBTT_04508	A0A0H5R7F4	poly_jg4681.t1	UMAG_05352
Seq cluster 106	A0A024GLT4	A0A024GLX7	PBTT_01226	A0A507DEQ8	UMAG_05173
Seq cluster 107	PBTT_00743	PBTT_07602	PBTT_02651	PBTT_08033	PBTT_00818
Seq cluster 108	PBTT_01204	PBTT_01209	PBTT_04134	PBTT_01205	PBTT_03831
Seq cluster 109	PBTT_02906	poly_jg4617.t1	PBTT_05165	poly_jg410.t1	poly_jg2837.t1
Seq cluster 110	PBTT_05617	PBTT_05672	PBTT_05618	PBTT_08447	PBTT_05670
Seq cluster 111	PBTT_10201	PBTT_06280	PBTT_10170	PBTT_10252	PBTT_09534
Seq cluster 112	PBTT_07863	poly_jg10190.t1	A0A507D508	R4XEF8	KIS71107.1
Seq cluster 113	poly_jg3663.t1	poly_jg6193.t1	poly_jg13.t1	poly_jg6194.t2	poly_jg6194.t1
Seq cluster 114	poly_jg8126.t1	poly_jg9465.t2	poly_jg4024.t1	poly_jg101.t1	poly_jg9231.t1
Seq cluster 115	poly_jg7515.t1	poly_jg7513.t1	poly_jg9973.t1	poly_jg655.t1	poly_jg6138.t1
Seq cluster 116	poly_jg4074.t1	poly_jg8839.t1	poly_jg2367.t1	poly_jg9149.t1	poly_jg9149.t2
Seq cluster 117	poly_jg3908.t1	poly_jg9328.t1	poly_jg9327.t1	poly_jg753.t1	poly_jg750.t1
Seq cluster 118	poly_jg9340.t1	poly_jg8835.t1	poly_jg9573.t1	poly_jg7891.t1	poly_jg5851.t1
Seq cluster 119	A0A0H5QGN2	A0A0H5R8V3	A0A0H5R5F0	A0A0H5QMH9	A0A0H5R4E1
Seq cluster 120	A0A0H5R3F6	UMAG_02981	UMAG_10640	UMAG_01022	UMAG_11886
Seq cluster 121	A0A507BFS7	A0A507C626	A0A507C051	A0A507C3N8	A0A507CMJ9
Seq cluster 122	A0A507BUQ3	A0A507DER9	A0A507DFL6	A0A507DDN8	A0A507DCW4
Seq cluster 123	A0A507C6W7	A0A507CKD3	A0A507CNV7	A0A507CMN6	A0A507CUU5
Seq cluster 124	A0A507C7R5	A0A507CEK1	A0A507CCB1	A0A507CND4	A0A507CNB9
Seq cluster 125	A0A507CRG5	A0A507D049	A0A507D088	A0A507D081	R4XE07
Seq cluster 126	A0A507D9I1	A0A507DID8	UMAG_10676	A0A507DGJ9	UMAG_00144
Seq cluster 127	R4XAU9	R4XG85	R4XDN0	R4XJR5	R4XFW9
Seq cluster 128	UMAG_02535	UMAG_11416	UMAG_11415	UMAG_02537	UMAG_02538
Seq cluster 129	PBTT_02133	A0A024GPZ9	poly_jg1797.t1	A0A0H5R7P7
Seq cluster 130	R4X8S4	A0A507CRJ5	KIS67301.1	A0A507D840
Seq cluster 131	A0A024GN06	A0A024GMV3	A0A024GNJ1	A0A024GMJ0
Seq cluster 132	poly_jg5289.t1	A0A024GGI9	A0A0H5QZT7	R4X9X3
Seq cluster 133	A0A024FSY0	A0A0H5RS28	PBTT_01892	poly_jg9729.t1
Seq cluster 134	A0A024FTA7	A0A024GEA9	A0A024GK84	A0A024GIA7
Seq cluster 135	A0A024FTB3	A0A024FV46	A0A024GGA2	A0A024GGT6
Seq cluster 136	A0A024FTF8	A0A024FWZ2	A0A024FWK2	A0A024FVE4
Seq cluster 137	A0A024FTL8	A0A024FWV7	A0A024FVG4	A0A024G9X9
Seq cluster 138	A0A024FTM2	A0A024FTY0	A0A024FUE8	A0A024GKN4
Seq cluster 139	A0A024FWT1	A0A024GA23	A0A024GGY8	A0A024GKW1
Seq cluster 140	A0A024FUA8	A0A024FWK0	A0A024FUM9	A0A024FX04
Seq cluster 141	A0A024FUS4	A0A024FUV0	A0A024FXK6	A0A024FXJ6
Seq cluster 142	A0A024FVH0	A0A024GGQ2	A0A024FXS1	A0A024GS58
Seq cluster 143	A0A024FW47	A0A024FWT7	A0A024FW55	A0A024FWS4
Seq cluster 144	A0A024FWS0	A0A0H5QND1	A0A0H5QPI7	PBTT_04740
Seq cluster 145	A0A024G2K6	A0A024GFJ2	A0A024GQU3	A0A024GQB9
Seq cluster 146	A0A024G5L3	A0A024G6V6	A0A024G5L8	A0A024G6V2
Seq cluster 147	PBTT_07184	PBTT_08805	PBTT_08801	poly_jg5091.t1
Seq cluster 148	PBTT_01527	A0A0H5QUF5	A0A0H5QTE7	UMAG_06190
Seq cluster 149	PBTT_01846	poly_jg996.t1	PBTT_03523	A0A0H5R9B5
Seq cluster 150	poly_jg1419.t1	PBTT_09588	PBTT_04025	A0A0H5RH28
Seq cluster 151	PBTT_09118	A0A0H5QW83	A0A0H5QNJ4	A0A0H5QN37
Seq cluster 152	PBTT_02529	UMAG_05036	UMAG_02134	UMAG_01898
Seq cluster 153	PBTT_03302	PBTT_03308	A0A0H5RV92	poly_jg8085.t1
Seq cluster 154	PBTT_03352	PBTT_07418	poly_jg1021.t1	PBTT_09928
Seq cluster 155	PBTT_03397	PBTT_03411	A0A0H5R7J0	poly_jg6009.t1
Seq cluster 156	PBTT_04947	PBTT_05600	PBTT_05599	A0A0H5QEL6
Seq cluster 157	PBTT_05304	PBTT_09908	PBTT_10517	PBTT_09765
Seq cluster 158	PBTT_05510	PBTT_08150	PBTT_08157	A0A0H5R6Z8
Seq cluster 159	PBTT_05772	A0A0H5R0Z9	R4XBH6	UMAG_01501
Seq cluster 160	PBTT_05854	PBTT_05855	PBTT_07462	PBTT_07459
Seq cluster 161	PBTT_06465	poly_jg2082.t1	A0A507D7G1	A0A507DHK8
Seq cluster 162	PBTT_06863	A0A0H5REP0	poly_jg4715.t1	poly_jg5098.t1
Seq cluster 163	PBTT_07764	poly_jg494.t1	poly_jg9887.t1	poly_jg5883.t1
Seq cluster 164	PBTT_08014	poly_jg8447.t1	A0A507D7J3	R4XFT8
Seq cluster 165	PBTT_08079	poly_jg9773.t1	poly_jg8064.t1	PBTT_09666
Seq cluster 166	PBTT_08728	A0A0H5RT21	poly_jg3063.t1	A0A0H5QIF8
Seq cluster 167	PBTT_08748	A0A0H5RWI1	poly_jg7874.t1	poly_jg7762.t1
Seq cluster 168	PBTT_09688	poly_jg3693.t1	poly_jg3830.t1	poly_jg511.t1
Seq cluster 169	poly_jg4580.t1	poly_jg6147.t1	poly_jg137.t1	A0A0H5RK69
Seq cluster 170	A0A0H5R4S6	A0A0H5R4B0	A0A0H5R9L7	A0A0H5RLN6
Seq cluster 171	poly_jg1263.t1	A0A0H5QZ38	poly_jg5918.t1	poly_jg5917.t1
Seq cluster 172	poly_jg9325.t1	poly_jg9368.t1	poly_jg9326.t1	poly_jg9323.t1
Seq cluster 173	A0A0H5QXG7	A0A0H5QXH1	A0A0H5QY30	A0A0H5RDL3
Seq cluster 174	A0A0H5R2Q4	A0A0H5RHS6	A0A0H5R2W6	A0A0H5R2X2
Seq cluster 175	A0A507D3L8	R4X6V3	UMAG_00688	UMAG_10493
Seq cluster 176	A0A507D2D5	A0A507C2H0	A0A507DDM5	A0A507CYE0
Seq cluster 177	A0A507BXQ4	A0A507C4L1	A0A507CJW0	A0A507CDU4
Seq cluster 178	A0A507C143	A0A507CMA2	A0A507D857	A0A507CPK4
Seq cluster 179	A0A507CF74	A0A507D9K2	A0A507D7P3	A0A507CUL7
Seq cluster 180	A0A507CLA9	A0A507CHY2	A0A507CNH4	A0A507CNI1
Seq cluster 181	A0A507CLU8	A0A507D1I5	A0A507DI88	A0A507DCK5
Seq cluster 182	A0A507CPA9	A0A507DGR4	A0A507CZW2	A0A507CZU1
Seq cluster 183	A0A507CRY3	A0A507DEU4	A0A507D699	A0A507CS05
Seq cluster 184	A0A507CYX9	A0A507CYI8	A0A507CTX2	A0A507D5Q1
Seq cluster 185	A0A507CZL0	A0A507DET9	KIS70996.1	KIS69478.1
Seq cluster 186	R4XAG0	R4XG80	UMAG_06118	R4XGH7
Seq cluster 187	R4X877	UMAG_00159	UMAG_00013	UMAG_05733
Seq cluster 188	KIS68746.1	KIS69605.1	KIS68747.1	KIS69604.1
Seq cluster 189	KIS65798.1	KIS65800.1	KIS65801.1	KIS65797.1
Seq cluster 190	UMAG_12253	UMAG_04104	UMAG_05799	UMAG_04096
Seq cluster 191	KIS70824.1	KIS70631.1	KIS69603.1	KIS69602.1
Seq cluster 192	UMAG_05930	UMAG_02119	UMAG_05931	UMAG_05929
Seq cluster 193	UMAG_11927	UMAG_04171	UMAG_11187	UMAG_10940
Seq cluster 194	UMAG_10554	UMAG_05295	UMAG_05294	UMAG_12302
Seq cluster 195	A0A024FVF8	PBTT_07028	poly_jg8314.t1
Seq cluster 196	A0A024FZ13	A0A024G0T1	A0A024G094
Seq cluster 197	A0A024G9F1	A0A024G713	A0A024G7P2
Seq cluster 198	A0A024GIG4	poly_jg5295.t1	PBTT_06811
Seq cluster 199	A0A507DBT8	A0A507D4L9	A0A507D4U7
Seq cluster 200	UMAG_00445	UMAG_02506	UMAG_03563
Seq cluster 201	A0A024GNW9	A0A024GNE5	A0A024GG01
Seq cluster 202	A0A024FU41	UMAG_10811	KIS65674.1
Seq cluster 203	A0A024FUC2	A0A024FX43	A0A024FWM6
Seq cluster 204	A0A024FV24	A0A024G674	A0A024G7E8
Seq cluster 205	A0A024FX41	A0A024G7C8	A0A024GTV9
Seq cluster 206	A0A024FY07	A0A024G461	A0A024G3W8
Seq cluster 207	A0A024FZY8	A0A024GNL1	R4XDU4
Seq cluster 208	A0A024G083	A0A024GPF4	A0A024GPV8
Seq cluster 209	A0A024G1K6	A0A024G1T6	A0A024G6Q7
Seq cluster 210	A0A024G5B3	A0A024GC42	KIS70794.1
Seq cluster 211	A0A024G5V5	A0A024G6C6	A0A024G6D6
Seq cluster 212	A0A024G8R5	poly_jg2227.t1	PBTT_05719
Seq cluster 213	A0A024GCI4	A0A024GT51	A0A024GCQ4
Seq cluster 214	A0A024GE61	A0A024GEG3	A0A024GFQ1
Seq cluster 215	R4XAW9	R4X8K0	PBTT_08636
Seq cluster 216	A0A024GLE3	A0A024GMY2	A0A024GMD4
Seq cluster 217	A0A024GRE7	A0A024GRW4	PBTT_00464
Seq cluster 218	PBTT_00020	poly_jg6012.t1	A0A0H5R2S4
Seq cluster 219	PBTT_00060	poly_jg1817.t1	A0A0H5QHR0
Seq cluster 220	poly_jg1204.t1	poly_jg8815.t1	poly_jg2440.t1
Seq cluster 221	PBTT_00761	poly_jg6357.t1	PBTT_06866
Seq cluster 222	PBTT_00836	PBTT_00838	PBTT_04958
Seq cluster 223	PBTT_02247	PBTT_03882	poly_jg9057.t1
Seq cluster 224	PBTT_03522	PBTT_10175	PBTT_10178
Seq cluster 225	PBTT_01785	PBTT_10077	PBTT_10506
Seq cluster 226	PBTT_01937	A0A0H5RE25	poly_jg4770.t1
Seq cluster 227	PBTT_02041	poly_jg9923.t1	PBTT_07426
Seq cluster 228	UMAG_04733	R4X6K6	A0A507CJP0
Seq cluster 229	PBTT_02054	PBTT_05410	A0A0H5RSY0
Seq cluster 230	PBTT_02078	A0A0H5RCV3	poly_jg9925.t1
Seq cluster 231	PBTT_02281	PBTT_05131	poly_jg7290.t3
Seq cluster 232	PBTT_02848	A0A0H5RR36	A0A0H5RU98
Seq cluster 233	PBTT_05662	poly_jg3854.t1	PBTT_04984
Seq cluster 234	PBTT_03069	A0A0H5QM30	PBTT_06900
Seq cluster 235	PBTT_03121	PBTT_09905	A0A0H5QIA8
Seq cluster 236	PBTT_03131	A0A0H5RDC1	poly_jg7641.t1
Seq cluster 237	PBTT_03454	A0A0H5R3S9	UMAG_12123
Seq cluster 238	PBTT_03986	PBTT_09025	PBTT_09024
Seq cluster 239	PBTT_03992	PBTT_09059	PBTT_07834
Seq cluster 240	PBTT_04119	poly_jg7199.t1	A0A0H5RE41
Seq cluster 241	PBTT_04184	poly_jg6986.t1	A0A0H5RVN0
Seq cluster 242	PBTT_04407	PBTT_04413	PBTT_06033
Seq cluster 243	PBTT_04796	A0A0H5QP02	poly_jg8799.t1
Seq cluster 244	PBTT_04945	A0A0H5RVY2	PBTT_04946
Seq cluster 245	PBTT_05360	poly_jg7880.t1	poly_jg5382.t1
Seq cluster 246	PBTT_05531	PBTT_05532	poly_jg5798.t1
Seq cluster 247	PBTT_05557	poly_jg5649.t1	PBTT_10447
Seq cluster 248	PBTT_05566	poly_jg7961.t1	poly_jg3440.t1
Seq cluster 249	PBTT_05744	PBTT_06563	PBTT_06328
Seq cluster 250	PBTT_05868	poly_jg3471.t1	A0A0H5R647
Seq cluster 251	A0A0H5QRP2	A0A0H5RCH5	A0A0H5QT11
Seq cluster 252	PBTT_06387	PBTT_09095	PBTT_09086
Seq cluster 253	PBTT_06769	poly_jg5931.t1	UMAG_04318
Seq cluster 254	PBTT_06870	poly_jg967.t1	A0A507CTH5
Seq cluster 255	PBTT_06929	PBTT_10160	PBTT_07543
Seq cluster 256	PBTT_06958	PBTT_06959	PBTT_06960
Seq cluster 257	PBTT_07143	poly_jg6304.t1	A0A0H5R1P4
Seq cluster 258	PBTT_07405	PBTT_07835	PBTT_09582
Seq cluster 259	PBTT_08368	poly_jg2744.t1	poly_jg2092.t1
Seq cluster 260	PBTT_08512	A0A507CZC2	A0A507CLI5
Seq cluster 261	A0A507D2Y4	A0A507D2Y7	A0A507D2V6
Seq cluster 262	PBTT_08676	poly_jg1000.t1	poly_jg2678.t1
Seq cluster 263	PBTT_08734	poly_jg1425.t1	A0A0H5RDD5
Seq cluster 264	PBTT_08746	poly_jg3600.t1	A0A0H5RF78
Seq cluster 265	PBTT_08881	poly_jg3856.t1	A0A0H5QFG6
Seq cluster 266	PBTT_08991	poly_jg1088.t1	poly_jg2253.t1
Seq cluster 267	PBTT_09023	PBTT_09026	PBTT_09045
Seq cluster 268	PBTT_09142	PBTT_09143	UMAG_02826
Seq cluster 269	PBTT_09222	poly_jg733.t1	A0A0H5R836
Seq cluster 270	PBTT_09242	PBTT_09243	PBTT_09244
Seq cluster 271	PBTT_09319	poly_jg2464.t1	PBTT_09511
Seq cluster 272	PBTT_09433	A0A0H5RG83	A0A0H5R5E3
Seq cluster 273	poly_jg8668.t1	UMAG_10536	A0A507D7B9
Seq cluster 274	poly_jg1998.t1	A0A0H5QGN7	poly_jg227.t1
Seq cluster 275	poly_jg7929.t1	poly_jg7930.t1	poly_jg1497.t1
Seq cluster 276	poly_jg6612.t1	poly_jg5467.t1	poly_jg5622.t1
Seq cluster 277	poly_jg5628.t1	poly_jg7770.t1	A0A0H5QGM8
Seq cluster 278	poly_jg1429.t1	A0A0H5REW0	A0A0H5RFX1
Seq cluster 279	poly_jg247.t1	poly_jg247.t3	poly_jg247.t2
Seq cluster 280	poly_jg1597.t1	A0A0H5RD16	poly_jg1585.t1
Seq cluster 281	poly_jg314.t1	A0A0H5R612	UMAG_11723
Seq cluster 282	poly_jg6782.t1	A0A507DJJ4	UMAG_10031
Seq cluster 283	poly_jg7553.t1	poly_jg3649.t1	poly_jg90.t1
Seq cluster 284	poly_jg1453.t1	poly_jg2443.t1	poly_jg19.t1
Seq cluster 285	poly_jg2327.t1	poly_jg1526.t1	poly_jg2642.t1
Seq cluster 286	poly_jg9463.t1	poly_jg10018.t1	poly_jg2213.t1
Seq cluster 287	poly_jg2755.t1	UMAG_03023	UMAG_02611
Seq cluster 288	poly_jg2242.t1	poly_jg8920.t1	poly_jg9745.t1
Seq cluster 289	poly_jg9.t1	poly_jg1302.t1	poly_jg10161.t1
Seq cluster 290	poly_jg7979.t1	poly_jg196.t1	poly_jg7977.t1
Seq cluster 291	A0A0H5QGG1	A0A0H5QZP0	A0A0H5R6L5
Seq cluster 292	A0A0H5RTF5	A0A0H5R5Q7	A0A0H5QKF0
Seq cluster 293	A0A0H5QH92	A0A0H5R4Q0	A0A0H5QI59
Seq cluster 294	A0A0H5QM55	A0A0H5QMP1	A0A0H5QM60
Seq cluster 295	A0A0H5QPN0	A0A0H5QQC1	A0A0H5REK4
Seq cluster 296	A0A0H5QSM4	A0A0H5QTQ7	R4X8C3
Seq cluster 297	A0A0H5QTQ2	A0A0H5QUF6	A0A0H5QU06
Seq cluster 298	A0A0H5QYD0	A0A0H5REI6	A0A0H5QYI3
Seq cluster 299	A0A0H5R051	A0A0H5R073	A0A0H5RF36
Seq cluster 300	A0A0H5R3H8	A0A0H5RKZ6	A0A0H5R3K8
Seq cluster 301	A0A0H5R645	A0A0H5RD88	A0A0H5RKB8
Seq cluster 302	A0A507CRF8	R4X7K2	UMAG_02212
Seq cluster 303	A0A507DBS6	UMAG_01957	R4X7A0
Seq cluster 304	A0A507DEH4	R4XB31	UMAG_00280
Seq cluster 305	A0A507BQX8	A0A507BYB6	A0A507CH60
Seq cluster 306	A0A507CHN9	A0A507CMC7	A0A507CPY4
Seq cluster 307	A0A507BSI0	A0A507CGD8	A0A507CTD2
Seq cluster 308	A0A507BT84	A0A507CH22	A0A507CEZ1
Seq cluster 309	A0A507BU73	A0A507D2E3	A0A507CVZ9
Seq cluster 310	A0A507D4D1	A0A507CZN6	A0A507CZP8
Seq cluster 311	A0A507D2R0	A0A507DBB9	A0A507D2P3
Seq cluster 312	A0A507CSB6	A0A507CN73	A0A507CJZ9
Seq cluster 313	A0A507C388	A0A507D3X1	A0A507C4S1
Seq cluster 314	A0A507D0Q2	A0A507D0U3	A0A507CJZ5
Seq cluster 315	A0A507D4R0	A0A507CT30	A0A507CV82
Seq cluster 316	A0A507CAB6	A0A507DGU8	A0A507CXU7
Seq cluster 317	A0A507CB62	A0A507CUU0	A0A507D3J0
Seq cluster 318	A0A507CBK9	A0A507CGV3	A0A507DEX4
Seq cluster 319	A0A507CH20	A0A507D6R6	A0A507CYF5
Seq cluster 320	A0A507CYT4	A0A507CKU7	A0A507CYX1
Seq cluster 321	A0A507CHI3	A0A507CHL8	A0A507CNI9
Seq cluster 322	A0A507CYW0	A0A507CXR1	A0A507DD77
Seq cluster 323	A0A507CNL4	A0A507CZ87	A0A507D8J4
Seq cluster 324	A0A507CNY8	A0A507CP06	A0A507DCU1
Seq cluster 325	A0A507CQ24	A0A507DLS3	A0A507DM25
Seq cluster 326	A0A507CQP9	A0A507D084	A0A507CVP3
Seq cluster 327	A0A507CUV5	A0A507CUV8	A0A507CWV8
Seq cluster 328	A0A507CYC5	A0A507D2U6	A0A507CZF5
Seq cluster 329	A0A507D4I9	A0A507DIY4	A0A507DTS3
Seq cluster 330	A0A507D938	A0A507DHJ3	A0A507DDL7
Seq cluster 331	R4X8D1	KIS68312.1	UMAG_04422
Seq cluster 332	R4X7D7	R4XFZ1	UMAG_10221
Seq cluster 333	R4XB64	R4XDG7	R4XG22
Seq cluster 334	R4XF03	R4XKE2	R4XM90
Seq cluster 335	R4XHK2	UMAG_02157	UMAG_04533
Seq cluster 336	UMAG_05301	UMAG_05300	UMAG_05299
Seq cluster 337	UMAG_11002	UMAG_11444	UMAG_11443
Seq cluster 338	UMAG_01239	UMAG_01240	UMAG_01238
Seq cluster 339	UMAG_05314	UMAG_05317	UMAG_05312
Seq cluster 340	UMAG_04035	UMAG_11058	UMAG_04039
Seq cluster 341	UMAG_05310	UMAG_05309	UMAG_05311
Seq cluster 342	UMAG_05927	UMAG_05926	UMAG_05928
Seq cluster 343	KIS66753.1	KIS70247.1	KIS69172.1
Seq cluster 344	UMAG_00637	UMAG_12261	UMAG_10945
Seq cluster 345	UMAG_01300	UMAG_12258	UMAG_01301
Seq cluster 346	UMAG_05774	UMAG_03630	UMAG_00411
Seq cluster 347	UMAG_04698	UMAG_12015	UMAG_12238
Seq cluster 348	UMAG_01236	UMAG_01237	UMAG_01235
Seq cluster 349	A0A024FT84	A0A024FWN4
Seq cluster 350	A0A024FZT4	A0A024G0M2
Seq cluster 351	A0A024G6C9	A0A024G6L5
Seq cluster 352	A0A024G7F4	PBTT_09199
Seq cluster 353	A0A024G0C6	A0A024GE28
Seq cluster 354	A0A024GDX4	A0A024GLU4
Seq cluster 355	A0A024GMV0	UMAG_11083
Seq cluster 356	A0A024FT95	A0A024GVA3
Seq cluster 357	A0A024FTG5	A0A024FWJ6
Seq cluster 358	A0A024FTL6	A0A024G8H3
Seq cluster 359	A0A024FW89	A0A024GNS6
Seq cluster 360	A0A024FU00	A0A024GPN3
Seq cluster 361	A0A024GUG6	A0A024GT86
Seq cluster 362	A0A024FUB0	A0A024GQP3
Seq cluster 363	A0A024FUV6	A0A024FV66
Seq cluster 364	A0A024FV20	A0A024GV38
Seq cluster 365	A0A024FV73	A0A024GAV8
Seq cluster 366	A0A024FV87	A0A024GV69
Seq cluster 367	A0A024FVP0	PBTT_00788
Seq cluster 368	A0A024FVS6	A0A024FXU1
Seq cluster 369	A0A024FWJ2	A0A024FX09
Seq cluster 370	A0A024FWN2	A0A024FWU5
Seq cluster 371	A0A024FX48	PBTT_10306
Seq cluster 372	A0A024FZ14	A0A024GPM3
Seq cluster 373	A0A024G545	A0A024G6P2
Seq cluster 374	A0A024G125	A0A0H5QYV3
Seq cluster 375	A0A024G183	A0A024G4N0
Seq cluster 376	poly_jg5906.t1	A0A0H5QN76
Seq cluster 377	A0A024G397	A0A024G3U1
Seq cluster 378	A0A024G3P5	PBTT_00580
Seq cluster 379	A0A024G407	A0A024G4A4
Seq cluster 380	A0A024G4Q8	A0A024G5K1
Seq cluster 381	A0A024G5B0	A0A024GR53
Seq cluster 382	A0A024G5G7	A0A024GNR7
Seq cluster 383	A0A024G965	A0A024GIA1
Seq cluster 384	poly_jg8535.t1	PBTT_02956
Seq cluster 385	PBTT_06450	A0A0H5QKS6
Seq cluster 386	A0A024GAW5	A0A024GBH9
Seq cluster 387	A0A024GBV2	A0A024GFU0
Seq cluster 388	A0A024GDN2	A0A024GF68
Seq cluster 389	A0A024GFE0	A0A024GFR8
Seq cluster 390	A0A024GGW0	A0A024GPB5
Seq cluster 391	A0A024GHV8	A0A024GUT2
Seq cluster 392	A0A024GI90	A0A024GIT2
Seq cluster 393	A0A024GIH4	A0A024GJQ3
Seq cluster 394	A0A024GLW8	A0A024GMW9
Seq cluster 395	A0A024GNX2	A0A024GUV5
Seq cluster 396	A0A024GPT0	A0A024GPT6
Seq cluster 397	A0A024GQX3	A0A024GRE2
Seq cluster 398	A0A024GS19	A0A024GTN2
Seq cluster 399	A0A024GTB8	A0A024GTR5
Seq cluster 400	A0A024GTP4	R4X9M5
Seq cluster 401	A0A024GUJ6	A0A024GVN8
Seq cluster 402	A0A024GV84	PBTT_03736
Seq cluster 403	A0A024GVW6	A0A024GVW8
Seq cluster 404	A0A024GVX2	A0A024GW23
Seq cluster 405	R4X6K0	UMAG_10091
Seq cluster 406	PBTT_00105	poly_jg2877.t1
Seq cluster 407	PBTT_00167	PBTT_00168
Seq cluster 408	PBTT_06472	PBTT_07082
Seq cluster 409	PBTT_00570	PBTT_00936
Seq cluster 410	PBTT_00611	PBTT_00612
Seq cluster 411	PBTT_00678	PBTT_05226
Seq cluster 412	PBTT_00753	PBTT_08024
Seq cluster 413	PBTT_00754	PBTT_04374
Seq cluster 414	PBTT_08315	PBTT_08323
Seq cluster 415	PBTT_02684	PBTT_02678
Seq cluster 416	PBTT_05163	PBTT_05162
Seq cluster 417	PBTT_01337	PBTT_06304
Seq cluster 418	PBTT_01477	PBTT_08160
Seq cluster 419	PBTT_01543	PBTT_10460
Seq cluster 420	PBTT_01544	poly_jg8335.t1
Seq cluster 421	PBTT_01857	PBTT_08172
Seq cluster 422	PBTT_01911	PBTT_09173
Seq cluster 423	PBTT_01929	PBTT_04322
Seq cluster 424	UMAG_01204	R4X6A8
Seq cluster 425	PBTT_01940	poly_jg6310.t1
Seq cluster 426	A0A0H5QQZ5	poly_jg5464.t1
Seq cluster 427	PBTT_02346	poly_jg2906.t1
Seq cluster 428	PBTT_02469	poly_jg4544.t1
Seq cluster 429	PBTT_02547	PBTT_02549
Seq cluster 430	PBTT_05988	PBTT_06335
Seq cluster 431	PBTT_02601	PBTT_02939
Seq cluster 432	PBTT_02639	PBTT_02698
Seq cluster 433	PBTT_02682	PBTT_06371
Seq cluster 434	PBTT_02696	PBTT_02697
Seq cluster 435	PBTT_02890	poly_jg3091.t1
Seq cluster 436	PBTT_03380	PBTT_10159
Seq cluster 437	PBTT_03553	poly_jg3797.t1
Seq cluster 438	PBTT_03585	PBTT_05610
Seq cluster 439	PBTT_03664	PBTT_03801
Seq cluster 440	PBTT_04375	PBTT_04376
Seq cluster 441	PBTT_04498	A0A0H5RWB3
Seq cluster 442	PBTT_04576	PBTT_06294
Seq cluster 443	PBTT_04988	A0A507D8Z9
Seq cluster 444	PBTT_05049	PBTT_07087
Seq cluster 445	PBTT_05063	PBTT_05064
Seq cluster 446	poly_jg3858.t1	poly_jg6318.t1
Seq cluster 447	PBTT_05267	PBTT_05582
Seq cluster 448	PBTT_05328	poly_jg7605.t1
Seq cluster 449	PBTT_05495	PBTT_05498
Seq cluster 450	PBTT_05673	PBTT_08826
Seq cluster 451	PBTT_05695	PBTT_05696
Seq cluster 452	PBTT_05845	PBTT_05847
Seq cluster 453	PBTT_10409	PBTT_06196
Seq cluster 454	PBTT_06035	poly_jg3193.t1
Seq cluster 455	PBTT_06086	poly_jg7727.t1
Seq cluster 456	PBTT_06314	PBTT_07958
Seq cluster 457	PBTT_06372	PBTT_06375
Seq cluster 458	PBTT_06469	poly_jg3503.t1
Seq cluster 459	PBTT_06601	PBTT_06614
Seq cluster 460	PBTT_06637	poly_jg274.t1
Seq cluster 461	PBTT_06650	R4XN24
Seq cluster 462	PBTT_06842	poly_jg9433.t1
Seq cluster 463	PBTT_07040	poly_jg796.t1
Seq cluster 464	PBTT_07213	PBTT_09182
Seq cluster 465	PBTT_07330	poly_jg8773.t1
Seq cluster 466	PBTT_07348	poly_jg5913.t1
Seq cluster 467	PBTT_07457	poly_jg4598.t1
Seq cluster 468	PBTT_07588	poly_jg4151.t1
Seq cluster 469	PBTT_07687	poly_jg9872.t1
Seq cluster 470	PBTT_07746	PBTT_07752
Seq cluster 471	PBTT_07774	PBTT_07776
Seq cluster 472	PBTT_08013	A0A0H5QHZ4
Seq cluster 473	PBTT_08046	PBTT_08047
Seq cluster 474	PBTT_08511	poly_jg2802.t1
Seq cluster 475	PBTT_08611	poly_jg406.t1
Seq cluster 476	PBTT_08747	poly_jg7876.t1
Seq cluster 477	PBTT_08752	poly_jg7759.t1
Seq cluster 478	PBTT_08766	poly_jg7877.t1
Seq cluster 479	PBTT_08981	poly_jg2899.t1
Seq cluster 480	poly_jg1631.t1	poly_jg9022.t1
Seq cluster 481	PBTT_09172	poly_jg1268.t1
Seq cluster 482	PBTT_09247	PBTT_09342
Seq cluster 483	PBTT_09387	PBTT_09826
Seq cluster 484	PBTT_10111	PBTT_10114
Seq cluster 485	PBTT_10135	PBTT_10136
Seq cluster 486	PBTT_10137	PBTT_10202
Seq cluster 487	PBTT_10142	A0A0H5R3V9
Seq cluster 488	PBTT_10145	PBTT_10150
Seq cluster 489	PBTT_10445	PBTT_10446
Seq cluster 490	poly_jg4948.t1	A0A0H5QS28
Seq cluster 491	poly_jg1867.t1	poly_jg1866.t1
Seq cluster 492	poly_jg2515.t1	A0A0H5RK65
Seq cluster 493	poly_jg2502.t1	A0A0H5QY90
Seq cluster 494	poly_jg2528.t1	A0A0H5REC6
Seq cluster 495	poly_jg4653.t1	A0A0H5QKE5
Seq cluster 496	A0A0H5QFI6	A0A0H5QHL0
Seq cluster 497	poly_jg6053.t1	R4XJW2
Seq cluster 498	poly_jg3662.t1	poly_jg8967.t1
Seq cluster 499	poly_jg428.t1	A0A0H5R1K9
Seq cluster 500	poly_jg8024.t1	poly_jg9957.t1
Seq cluster 501	poly_jg8025.t1	poly_jg9956.t1
Seq cluster 502	poly_jg8032.t1	poly_jg8032.t2
Seq cluster 503	poly_jg4220.t1	A0A0H5R1R0
Seq cluster 504	poly_jg3927.t1	poly_jg3926.t1
Seq cluster 505	poly_jg1578.t1	poly_jg7771.t1
Seq cluster 506	poly_jg5232.t1	A0A0H5R7C6
Seq cluster 507	poly_jg4550.t1	A0A0H5RRC6
Seq cluster 508	poly_jg6915.t1	poly_jg773.t1
Seq cluster 509	poly_jg7768.t1	A0A0H5QIL9
Seq cluster 510	poly_jg2332.t1	poly_jg2343.t1
Seq cluster 511	poly_jg8334.t1	poly_jg2314.t1
Seq cluster 512	poly_jg8809.t1	poly_jg662.t1
Seq cluster 513	poly_jg6696.t1	poly_jg8863.t1
Seq cluster 514	poly_jg400.t1	poly_jg5198.t1
Seq cluster 515	poly_jg3952.t1	poly_jg3952.t2
Seq cluster 516	poly_jg4153.t1	poly_jg7971.t1
Seq cluster 517	poly_jg3569.t1	poly_jg9232.t1
Seq cluster 518	poly_jg5815.t1	poly_jg2114.t1
Seq cluster 519	poly_jg3546.t1	A0A0H5RE08
Seq cluster 520	poly_jg3237.t1	poly_jg8242.t1
Seq cluster 521	poly_jg9653.t1	poly_jg9653.t2
Seq cluster 522	poly_jg543.t1	poly_jg10159.t1
Seq cluster 523	poly_jg2392.t1	poly_jg9742.t1
Seq cluster 524	poly_jg780.t1	poly_jg6168.t1
Seq cluster 525	poly_jg2715.t1	A0A0H5RLG7
Seq cluster 526	poly_jg8981.t1	poly_jg8981.t2
Seq cluster 527	poly_jg4157.t1	poly_jg4161.t1
Seq cluster 528	poly_jg6047.t1	A0A0H5RUR8
Seq cluster 529	poly_jg9674.t1	poly_jg9674.t2
Seq cluster 530	poly_jg8899.t1	poly_jg116.t1
Seq cluster 531	poly_jg5846.t1	poly_jg5846.t2
Seq cluster 532	poly_jg7281.t1	poly_jg3708.t1
Seq cluster 533	poly_jg5013.t1	poly_jg5013.t2
Seq cluster 534	A0A0H5QFK2	A0A0H5QHB9
Seq cluster 535	A0A0H5QG66	A0A0H5QGG9
Seq cluster 536	A0A0H5QWJ7	A0A0H5QX85
Seq cluster 537	A0A0H5QGE7	A0A0H5QZM6
Seq cluster 538	A0A0H5QGK1	A0A0H5R6T5
Seq cluster 539	A0A0H5QGZ6	A0A0H5R5V7
Seq cluster 540	A0A0H5QH95	A0A0H5QI67
Seq cluster 541	A0A0H5QHM2	A0A0H5R157
Seq cluster 542	A0A0H5QI55	A0A0H5QSE0
Seq cluster 543	A0A0H5QIX9	A0A0H5R260
Seq cluster 544	A0A507DIK4	A0A507CUG5
Seq cluster 545	A0A0H5R4C9	A0A0H5QV93
Seq cluster 546	A0A0H5REK5	A0A0H5QYD9
Seq cluster 547	A0A0H5QN33	A0A0H5QP76
Seq cluster 548	A0A0H5QNG7	A0A0H5QNZ4
Seq cluster 549	A0A0H5QS82	A0A0H5R9A7
Seq cluster 550	A0A0H5REB7	A0A0H5REC5
Seq cluster 551	A0A0H5QU64	A0A0H5QUW1
Seq cluster 552	A0A0H5QUY8	A0A0H5QVG5
Seq cluster 553	A0A0H5QV04	A0A0H5QV88
Seq cluster 554	A0A0H5QV17	A0A0H5QW39
Seq cluster 555	A0A0H5QVE3	A0A0H5R5E2
Seq cluster 556	A0A0H5R1T8	A0A0H5R2I1
Seq cluster 557	A0A0H5R464	A0A0H5R6U8
Seq cluster 558	A0A0H5R4F0	A0A0H5RDV2
Seq cluster 559	A0A0H5R949	A0A0H5RQ41
Seq cluster 560	A0A0H5RAT1	A0A0H5RJE9
Seq cluster 561	A0A0H5RFH1	A0A0H5RWC4
Seq cluster 562	A0A0H5RFZ8	A0A507CWN6
Seq cluster 563	A0A507C876	KIS67612.1
Seq cluster 564	A0A507CTN8	R4XF11
Seq cluster 565	A0A507CTZ4	A0A507CET2
Seq cluster 566	A0A507CP65	A0A507CQR0
Seq cluster 567	A0A507BSV1	A0A507CU95
Seq cluster 568	A0A507BX64	A0A507CTK5
Seq cluster 569	A0A507BYS3	A0A507CSX8
Seq cluster 570	A0A507CAN2	A0A507D333
Seq cluster 571	A0A507C5Y6	A0A507D092
Seq cluster 572	A0A507CYB2	A0A507CYY4
Seq cluster 573	A0A507C831	A0A507CLE5
Seq cluster 574	A0A507C8W5	R4XAS2
Seq cluster 575	A0A507CDF9	A0A507D848
Seq cluster 576	A0A507CEU6	A0A507CRD9
Seq cluster 577	A0A507CG75	A0A507CSI0
Seq cluster 578	A0A507CH94	A0A507DA53
Seq cluster 579	A0A507CI70	A0A507CMX2
Seq cluster 580	A0A507CI90	A0A507CQU2
Seq cluster 581	A0A507CKU2	A0A507DAM9
Seq cluster 582	A0A507CL18	A0A507CX90
Seq cluster 583	A0A507CL21	A0A507CME2
Seq cluster 584	A0A507CPI2	A0A507CRN3
Seq cluster 585	A0A507CR71	A0A507DE83
Seq cluster 586	A0A507CRA9	A0A507CUR4
Seq cluster 587	A0A507DER7	A0A507CZI6
Seq cluster 588	A0A507CVP0	A0A507DFW7
Seq cluster 589	A0A507D1Y2	A0A507DKW4
Seq cluster 590	A0A507D241	A0A507D417
Seq cluster 591	A0A507D634	A0A507D6F4
Seq cluster 592	A0A507D9Y2	A0A507DA58
Seq cluster 593	A0A507DCC4	R4XFN9
Seq cluster 594	A0A507DFD9	A0A507DG71
Seq cluster 595	R4XDB8	UMAG_10055
Seq cluster 596	R4XDP0	KIS71125.1
Seq cluster 597	R4XEJ6	KIS72287.1
Seq cluster 598	R4XEQ6	UMAG_12233
Seq cluster 599	R4XJ02	UMAG_01937
Seq cluster 600	R4X6E7	R4X9D0
Seq cluster 601	R4X6N9	UMAG_03076
Seq cluster 602	R4X7K3	KIS71970.1
Seq cluster 603	R4X8F8	UMAG_10831
Seq cluster 604	R4X9K5	UMAG_05223
Seq cluster 605	R4XAW8	R4XF09
Seq cluster 606	R4XB32	R4XGK3
Seq cluster 607	R4XBK7	R4XD23
Seq cluster 608	R4XD93	UMAG_00271
Seq cluster 609	R4XDI6	UMAG_05109
Seq cluster 610	R4XE34	R4XHY8
Seq cluster 611	R4XHD7	KIS68311.1
Seq cluster 612	R4XHL1	UMAG_11303
Seq cluster 613	R4XLH6	UMAG_06157
Seq cluster 614	UMAG_02297	UMAG_02295
Seq cluster 615	UMAG_11765	UMAG_10861
Seq cluster 616	UMAG_02296	UMAG_02294
Seq cluster 617	KIS70657.1	KIS71254.1
Seq cluster 618	UMAG_01213	UMAG_00567
Seq cluster 619	UMAG_03202	UMAG_10403
Seq cluster 620	UMAG_04145	UMAG_00081
Seq cluster 621	UMAG_05306	UMAG_05305
Seq cluster 622	UMAG_03749	UMAG_03748
Seq cluster 623	UMAG_05072	UMAG_02813
Seq cluster 624	UMAG_06119	UMAG_03585
Seq cluster 625	UMAG_01298	UMAG_01297
Seq cluster 626	UMAG_06050	UMAG_10000
Seq cluster 627	UMAG_12184	UMAG_05046
Seq cluster 628	KIS70669.1	KIS70909.1
Seq cluster 629	UMAG_06127	UMAG_06128
Seq cluster 630	UMAG_00793	UMAG_00792
Seq cluster 631	UMAG_02231	UMAG_02230
Seq cluster 632	UMAG_03112	UMAG_00822
Seq cluster 633	UMAG_10076	UMAG_02229
Seq cluster 634	UMAG_10186	UMAG_03392
Seq cluster 635	UMAG_01302	UMAG_00558
Seq cluster 636	KIS68649.1	UMAG_12216
Seq cluster 637	UMAG_11690	UMAG_04259
Seq cluster 638	UMAG_05988	UMAG_04111
Seq cluster 639	UMAG_03745	UMAG_03750
Seq cluster 640	UMAG_03752	UMAG_03753
Seq cluster 641	UMAG_03232	UMAG_03231
Seq cluster 642	UMAG_02853	UMAG_02852
