## Supplementary material for "Structure-guided secretome analysis of gall-forming microbes offers insights into effector diversity and evolution": Table S10

### Sheet: Feuil1
Arabidopsis gene			P.brassicae ankyrins
JAZ1_AT1G19180.1			PBTT_00641
RD21A_AT1G47128.1			PBTT_00818
NPR1_AT1G64280.1			PBTT_00937
TCP12_AT1G68800.2			PBTT_00952
WRKY33_AT2G38470.1			PBTT_01737
BIK1_AT2G39660.1			PBTT_02656
MPK6_AT2G43790.1			PBTT_02678
SnRK1_AT3G01090.2			PBTT_02684
TCP18_AT3G18550.3			PBTT_02721
MPK3_AT3G45640.1			PBTT_02729
WRKY70_AT3G56400.1			PBTT_02991
BSK3_AT4G00710.1			PBTT_03594
MPK4_AT4G01370.1			PBTT_03965
BAK1_AT4G33430.2			PBTT_04023
XCP1_AT4G35350.1			PBTT_04322
CNGC2_AT5G15410.1			PBTT_04511
PBL27_AT5G18610.1			PBTT_06561
CAM1_AT5G37780.3			PBTT_06661
PBL19_AT5G47070.1			PBTT_05128
CNGC4_AT5G54250.1			PBTT_05162
			PBTT_05163
			PBTT_05526
			PBTT_04863
			PBTT_04891
			PBTT_04956
			PBTT_05855
			PBTT_06110
			PBTT_07774
			PBTT_06985
			PBTT_07313
			PBTT_08342
			PBTT_08343
			PBTT_08344
			PBTT_08390
			PBTT_08033
			PBTT_08765
			PBTT_09822
			PBTT_09893
			PBTT_09464
			PBTT_09470
			PBTT_09490
			PBTT_09503
			PBTT_09508
			PBTT_09514
			PBTT_09517
			PBTT_09611
			PBTT_09645
			PBTT_09658
			PBTT_09662
			PBTT_09682
			PBTT_09686
			PBTT_10062
			PBTT_10081
			PBTT_10089
			PBTT_10184
			PBTT_10235
			PBTT_10381
			PBTT_10515
			PBTT_00743
			PBTT_01336
			PBTT_01929
			PBTT_02651
			PBTT_04688
			PBTT_05854
			PBTT_06601
			PBTT_06614
			PBTT_06631
			PBTT_07088
			PBTT_07485
			PBTT_07602
			PBTT_07776
			PBTT_07912
			PBTT_08875
			PBTT_09659
			PBTT_10110
