## Supplementary material for "Structure-guided secretome analysis of gall-forming microbes offers insights into effector diversity and evolution": Table S12

### Sheet: Sheet1
ULTImate Y2H SCREEN Plasmodiophora brassicae - PBTT_00818 vs Arabidopsis thaliana seedlings_RP4
Prey Fragment Analysis
High Confidence
Clone Name	Type Seq	Gene Name	Start..Stop	Frame	%Id 5p	%Id 3p
pB66_A-92	5p/3p	AT3G56460	-49..967	IF	99.7	99.7
pB66_A-104	5p/3p	AT3G56460	-49..967	IF	99.8	100
pB66_A-124	5p/3p	AT3G56460	-49..967	IF	99.5	100
pB66_A-25	5p	AT3G56460	-31	IF	99.8
pB66_A-46	5p/3p	AT3G56460	-31..967	IF	99.7	100
pB66_A-115	5p/3p	AT3G56460	-25..961	IF	100	100
pB66_A-114	5p/3p	AT3G56460	-16..968	IF	100	100
pB66_A-5	5p/3p	AT3G56460	-13..967	IF	100	100
pB66_A-28	5p/3p	AT3G56460	-13..967	IF	96.8	100
pB66_A-45	5p/3p	AT3G56460	-13..962	IF	99.8	100
pB66_A-57	5p/3p	AT3G56460	-13..962	IF	99.7	99.7
pB66_A-35	5p/3p	AT3G56460	-7..968	IF	99.9	100
pB66_A-50	5p/3p	AT3G56460	-7..967	IF	100	99.8
Lower Confidence
pB66_A-65	5p	ACR9	-25	IF	99.8
pB66_A-1	5p/3p	ARK2	1380..2166	IF	99.8	99.7
pB66_A-90	5p/3p	ARK2	1380..2278	IF	99.8	99.8
pB66_A-103	5p/3p	ARK2	1452..2284	IF	100	75.2
pB66_A-120	5p/3p	ARK2	1686..2159	IF	100	100
pB66_A-97	5p/3p	AT1G11860	294..790	IF	100	100
pB66_A-93	5p/3p	AT1G11860	294..790	IF	100	100
pB66_A-30	5p/3p	AT2G35920	588..2007	IF	100	100
pB66_A-75	5p/3p	AT2G37850	276..1490	IF	100	94.3
pB66_A-18	5p/3p	AT2G37850	321..1457	IF	100	90.6
pB66_A-125	5p/3p	AT2G37850	321..1457	IF	100	92.5
pB66_A-105	5p	AT2G37850	321	IF	100
pB66_A-113	5p/3p	ATK3	258..1467	IF	99.8	100
pB66_A-80	5p/3p	ATK3	279..1492	IF	100	99.8
pB66_A-95	5p/3p	ATNOS1	30..1112	IF	99.8	99.8
pB66_A-85	5p/3p	AtFH16	270..1278	IF	100	100
pB66_A-98	5p/3p	AtFH16	270..1278	IF	99.9	100
pB66_A-24	5p/3p	BLH3	39..1440	IF	98.9	100
pB66_A-55	5p/3p	BLH3	96..1439	IF	99.7	99.7
pB66_A-121	5p/3p	BLH3	369..1352	IF	100	99.7
pB66_A-102	5p/3p	BLH4	228..1039	IF	99.8	100
pB66_A-52	5p/3p	BLH4	525..1575	IF	100	100
pB66_A-9	5p/3p	BLH4	723..1564	IF	100	100
pB66_A-67	5p/3p	BLH4	723..1564	IF	99.7	100
pB66_A-59	5p/3p	BLH4	735..1553	IF	99.7	100
pB66_A-60	5p/3p	CAF1	66..1967	IF	100	99.7
pB66_A-70	5p/3p	CEF	1230..2006	IF	99.8	99.4
pB66_A-12	5p/3p	CHC2	1545..3683	IF	99.8	99.8
pB66_A-117	5p/3p	CHR24	900..1574	IF	100	100
pB66_A-89	5p/3p	CSLD3	1053..2366	IF	99.8	99.8
pB66_A-42	5p	CSN5A	42	IF	99.8
pB66_A-72	5p/3p	DJA7	327..1228	IF	99.8	100
pB66_A-33	5p/3p	EBF2	459..1432	IF	100	99.8
pB66_A-123	5p/3p	F13B15.22	477..1696	IF	100	99.8
pB66_A-13	5p/3p	F14B2.32	-7..607	IF	99.8	99.7
pB66_A-108	5p	F16B22.22	153	IF	100
pB66_A-91	5p/3p	F3L17.10	258..1391	IF	99.9	100
pB66_A-39	5p/3p	HB-1	-28..1773	IF	100	99.8
pB66_A-96	5p/3p	IMPA-2	-10..826	IF	99.8	99.7
pB66_A-36	5p/3p	K11I1.1	192..1067	IF	99.7	99.4
pB66_A-71	5p/3p	K16L22.5	-22..872	IF	99.8	99.8
pB66_A-119	5p/3p	K16L22.5	-10..1216	IF	99.7	99.8
pB66_A-32	5p/3p	K16L22.5	126..1216	IF	99.9	99.5
pB66_A-40	5p/3p	KAC1	1719..2500	IF	99.9	99.8
pB66_A-100	5p/3p	LOX3	210..1579	IF	99.7	99.7
pB66_A-94	5p/3p	LOX3	231..1765	IF	99.7	99.7
pB66_A-4	5p/3p	MAH20.16	-16..1105	IF	99.7	100
pB66_A-19	5p/3p	MMT	972..1671	IF	100	100
pB66_A-20	5p	MTE17.27	48	IF	100
pB66_A-86	5p	MXL8.16	2871	IF	99.7
pB66_A-112	5p/3p	OXS2	351..1740	IF	99.7	100
pB66_A-74	5p/3p	OXS2	390..2450	IF	100	98.8
pB66_A-62	5p/3p	PEX5	535..2344	OOF1	99.8	100	N/A
pB66_A-68	5p/3p	PEX5	535..2344	OOF1	100	100	N/A
pB66_A-29	5p/3p	PIN3	735..1508	IF	99.7	100
pB66_A-34	5p/3p	PS1	3036..4596	IF	100	99.4
pB66_A-83	5p/3p	PSY	-376..377	IF	100	99.7
pB66_A-77	5p/3p	PSY	-370..350	IF	100	100
pB66_A-99	5p/3p	PSY	-370..657	IF	100	100
pB66_A-43	5p	PSY	-364	IF	100
pB66_A-118	5p/3p	PSY	-358..657	IF	99.7	99.7
pB66_A-27	3p	Protein	kinase
pB66_A-41	5p/3p	SAC3A	1050..2450	IF	100	100
pB66_A-10	5p/3p	SAC3A	1617..2432	IF	100	99.6
pB66_A-107	5p/3p	SAP130a	2445..3656	IF	100	100
pB66_A-17	5p/3p	SAP130a	2445..3656	IF	99.8	100
pB66_A-66	5p/3p	SCD2	-46..877	IF	100	100
pB66_A-87	5p/3p	SEC5A	375..1931	IF	99.7	100
pB66_A-56	5p/3p	SUVR5	1248..3568	IF	99.8	99.8
pB66_A-58	5p/3p	SWN	-37..592	IF	100	99.8
pB66_A-101	5p/3p	T16B14.5	30..846	IF	100	100
pB66_A-22	5p/3p	T16L4.260	612..2620	IF	99.8	83.3
pB66_A-49	5p/3p	T19N18.3	132..1031	IF	100	100
pB66_A-14	5p/3p	T30N20.270	121..-83	??	N	100	99.5	N/A
pB66_A-84	5p/3p	T7I23.15	5421..6630	IF	100	100
pB66_A-37	5p/3p	TOE3	15..877	IF	99.6	99.8
pB66_A-82	3p	TPP2	..3704	??	99.6
pB66_A-88	5p/3p	TPP2	1809..3778	IF	100	99.7
pB66_A-78	5p/3p	TPP2	1878..3831	IF	99.8	99.8
pB66_A-76	5p/3p	TPP2	1878..3831	IF	100	100
pB66_A-122	5p/3p	TPP2	1878..3831	IF	100	100
pB66_A-31	5p/3p	TRM3	-280..1148	IF	100	100
pB66_A-63	5p/3p	TRM3	-145..989	IF	100	99.8
pB66_A-81	5p/3p	XLG2	105..1697	IF	99.8	100
pB66_A-116	5p/3p	XLG2	450..1681	IF	100	99.8
